# Comparative analysis of protease-inhibitor gene family counts under different counting units and genome annotations

**DOI:** 10.64898/2026.09.22.753331

**Authors:** Fang Zhao, Juan Zhao, Feng Zhao

## Abstract

**Background:** Gene family sizes are often compared across species using the protein sets released with genome assemblies. However, counts of domain-positive protein entries can differ from counts of genes when an annotation contains several entries per gene, and genomes are annotated by different pipelines. In this study, we measured how these two factors change the counts of protease-inhibitor domain families.

**Results:** Seven protease-inhibitor families were counted in eight animal genomes. Collapsing protein entries to genes reduced the counts in 36 of 48 species–family combinations, by up to 4.6-fold (Kunitz/BPTI in *Aedes aegypti*, 23 entries in 5 genes), and reversed the order of two species in 9 of 196 pairwise comparisons. In 218 of 223 gene–family records with several positive entries, all entries shared CDS coordinates with the representative entry. Two annotations of the same leech (*Hirudinaria manillensis*) assembly differed in a family-specific way. In the published annotation, 38 of 50 Antistasin-positive genes and both Hirudin-positive genes had no same-strand gene model in a second annotation, whereas most Kunitz/BPTI, Serpin, TIL and Thyroglobulin genes had one-to-one partners. A search of the eight assemblies without gene models detected all 338 annotated Kunitz/BPTI-positive genes when the queries included proteins of the same species. Queries from other species recovered only 31–83% of these genes, and Kunitz-like candidate regions outside the annotations were most numerous in the tick *Ixodes scapularis*. For the mosquito and the tick, the second public annotations shared nearly all gene-model coordinates with RefSeq and were therefore excluded from the comparison of annotation sources.

**Conclusions:** These results indicate that gene family counts depend on the counting unit and on the annotation source. Comparisons across species should count each gene once and state how domain positivity was assigned to genes. In addition, the source and version of each annotation should be reported, the annotations should be checked against the genome assembly, and the overlap of gene models should be examined before two annotations are compared.
