## Additional file 1 for "Comparative analysis of protease-inhibitor gene family counts under different counting units and genome annotations"

### Sheet: README
Additional file 1. Settings of the GALBA annotation of the H. manillensis assembly generated in this study.
Sheet evidence: protein evidence used by GALBA (no H. manillensis sequence).
Sheet run: GALBA settings and the AUGUSTUS training correction.
Sheet sequence_names: correspondence of sequence names between the GenBank assembly and the published annotation (identical SHA-256 per sequence).

### Sheet: evidence
species	source	accession	sequences
Helobdella robusta	NCBI RefSeq	GCF_000326865.2	23368
Capitella teleta	NCBI GenBank	GCA_000328365.1	31978
total		sha256 f7495f7342abe75b6ea05befdb11d1b2a29648afa72bbcd07898f9543d0fdd50	55346

### Sheet: run
item	value
genome	GCA_034509925.1
software	GALBA (miniprot-derived training genes and hints, AUGUSTUS training and prediction)
first run	training genes lacked stop codons; 33 genes predicted
training set after correction	942 complete gene models (889 with terminal exon, 53 single-exon); stopCodonExcludedFromCDS=true
final prediction	20377 genes, 21805 transcripts
redundancy sensitivity check (not used for the final annotation)	aa2nonred.pl (70% identity) retained 903 models; predicted gene count changed by 75 (0.4%)
software	GALBA 1.0.11; AUGUSTUS 3.5.0, run per assembly sequence with GALBA hints and galba.cfg; predictions merged

### Sheet: sequence_names
A_name	B_name	length	sha256	status
CM067526.1	Hman01	14755599	9a0fbda0cd84c150b0144796f885aa8e1b72a687a45fa80b44baa34fee0879d5	1:1
CM067527.1	Hman02	14267475	401ba32a23ea68273c5e545f6483d37feb323d107e64c9eb3446848e02d9ac3b	1:1
CM067528.1	Hman03	13655409	f8c3b01e7ca2e008ca8475a1e22e6c9df9a0b76e06ab409a05656866136694a7	1:1
CM067529.1	Hman04	13643184	6acd1a2a1e87e1a5257b98bdc8e7d7d78740bff1e577bcece12e4f30f74972bc	1:1
CM067530.1	Hman05	11857000	ebfc871d5abaffd2f4cf77bb69cf727752729356449e8b835454915101300871	1:1
CM067531.1	Hman06	11463318	cfd7b627784064f509cdb517ce938b5869d83f1c4989024200a9a42c9d615f05	1:1
CM067532.1	Hman07	10550933	285e603073c7d50e55ec52d5b949a59c31482316725ad3843f889e19c6d08ede	1:1
CM067533.1	Hman08	10051745	f4c7839aede086038f9d393b828b9377b48e09fdadb77558882d03fcd765b0db	1:1
CM067534.1	Hman09	9898164	5ad50a822c3e3a695dcf83befc6960528877e846d2e85f6cac33ad009b05bed5	1:1
CM067535.1	Hman10	9807200	5221073d4152746722ce90d6250be72829b9e23331356d6d33fcad05e6417f85	1:1
CM067536.1	Hman11	9593878	5f7fe24ad103efba40adfa050e8efb06f6b548a2f963ead102c2dbe7efc4f2c1	1:1
CM067537.1	Hman12	9584917	bd5ca9ae88133bb5ee8b0772a9a26aebc8afab7cebc9bb0a6f8691b23d3577ba	1:1
CM067538.1	Hman13	8303845	59429b44bf9df8bbdf037d1dad53483199e9aa9cb8acde73b58193d10be41e26	1:1
JAVTLF010000014.1	debris_1	253000	50b9cafa9ffd0c8562da81565bf5d92d6e327d29ac1caf3cd1875055c628f2d6	1:1
JAVTLF010000015.1	debris_2	180468	1d08b0426f1e8f96120e658442b7c0fc7edc2dd31a731b8013e33026f2a529b8	1:1
JAVTLF010000016.1	debris_3	170232	9e488edd9711130fe12897c7d8627fed2b96d98f7f125fc57240f7e6d2812a24	1:1
JAVTLF010000017.1	debris_4	160293	8c66acffc8ee0b3c8b6a3348d7705ce5a9c1803847fc9c1267acb82279b37e1c	1:1
JAVTLF010000018.1	debris_5	106000	51ced6a1e99c22f278fca90ca9b3e333e99510dd3ef3e662918107f7d26f1282	1:1
JAVTLF010000019.1	debris_6	92912	5219bb0418c60287fb7d0137b4c96d32e35a9b2baedaf8724f1ea9d92edb87bb	1:1
JAVTLF010000020.1	debris_7	71380	ad8de060bfd3b1b3f4253f7070ed46dab2f6ca268830f5e55b12ee330cc21e79	1:1
JAVTLF010000021.1	debris_8	64009	56526fecdd2a65752c2806a9a2992c1b074955c800a4387d1765d5cbf4c0b9a3	1:1
JAVTLF010000022.1	debris_9	59603	89d5e7cd43e71df509c92617378840275acb2a7f911e8ec5c63c327185971740	1:1
CM067563.1	Hman_mitgenome	15581	9a8b48a178093669a240e4030023d5ea40d279c5be9c88b1c30e9b5b12b5824c	1:1
