## Additional file 2 for "Comparative analysis of protease-inhibitor gene family counts under different counting units and genome annotations"

### Sheet: README
Additional file 2. Counts of seven protease-inhibitor families under three counting units in eight genomes.
entries: domain-positive protein entries; anyiso_genes: genes with any positive entry; rep_genes: genes whose longest entry is positive.
Sheet rank_changes: species pairs whose order changed between protein entries and genes (strict_reversal, tie_formed, tie_broken).

### Sheet: counts
lineage	family	entries	anyiso_genes	rep_genes	n_genes	n_proteins	entries_per_rep	entries_per_anyiso	anyiso_per_rep
Hirudinaria manillensis	Kunitz_BPTI	5	4	4	22836	25347	1.25	1.25	1
Hirudinaria manillensis	Antistasin	56	50	49	22836	25347	1.143	1.12	1.02
Hirudinaria manillensis	Hirudin	2	2	2	22836	25347	1	1	1
Hirudinaria manillensis	Kazal_1	16	16	16	22836	25347	1	1	1
Hirudinaria manillensis	Serpin	22	21	21	22836	25347	1.048	1.048	1
Hirudinaria manillensis	Thyroglobulin_1	4	4	4	22836	25347	1	1	1
Hirudinaria manillensis	TIL	5	4	4	22836	25347	1.25	1.25	1
Ixodes scapularis	Kunitz_BPTI	117	114	114	26659	34235	1.026	1.026	1
Ixodes scapularis	Antistasin	0	0	0	26659	34235
Ixodes scapularis	Hirudin	0	0	0	26659	34235
Ixodes scapularis	Kazal_1	11	9	9	26659	34235	1.222	1.222	1
Ixodes scapularis	Serpin	85	81	81	26659	34235	1.049	1.049	1
Ixodes scapularis	Thyroglobulin_1	9	5	5	26659	34235	1.8	1.8	1
Ixodes scapularis	TIL	38	35	35	26659	34235	1.086	1.086	1
Necator americanus	Kunitz_BPTI	131	82	79	26579	41951	1.658	1.598	1.038
Necator americanus	Antistasin	5	2	2	26579	41951	2.5	2.5	1
Necator americanus	Hirudin	0	0	0	26579	41951
Necator americanus	Kazal_1	4	2	2	26579	41951	2	2	1
Necator americanus	Serpin	29	15	15	26579	41951	1.933	1.933	1
Necator americanus	Thyroglobulin_1	10	5	5	26579	41951	2	2	1
Necator americanus	TIL	65	34	32	26579	41951	2.031	1.912	1.062
Aedes aegypti	Kunitz_BPTI	23	5	5	14626	28317	4.6	4.6	1
Aedes aegypti	Antistasin	3	1	1	14626	28317	3	3	1
Aedes aegypti	Hirudin	0	0	0	14626	28317
Aedes aegypti	Kazal_1	11	7	7	14626	28317	1.571	1.571	1
Aedes aegypti	Serpin	51	25	25	14626	28317	2.04	2.04	1
Aedes aegypti	Thyroglobulin_1	12	6	6	14626	28317	2	2	1
Aedes aegypti	TIL	6	5	5	14626	28317	1.2	1.2	1
Desmodus rotundus	Kunitz_BPTI	47	18	18	19269	51353	2.611	2.611	1
Desmodus rotundus	Antistasin	1	1	1	19269	51353	1	1	1
Desmodus rotundus	Hirudin	0	0	0	19269	51353
Desmodus rotundus	Kazal_1	51	28	27	19269	51353	1.889	1.821	1.037
Desmodus rotundus	Serpin	62	36	36	19269	51353	1.722	1.722	1
Desmodus rotundus	Thyroglobulin_1	28	17	17	19269	51353	1.647	1.647	1
Desmodus rotundus	TIL	27	12	12	19269	51353	2.25	2.25	1
Capitella teleta	Kunitz_BPTI	37	37	37	31977	31978	1	1	1
Capitella teleta	Antistasin	34	34	34	31977	31978	1	1	1
Capitella teleta	Hirudin	0	0	0	31977	31978
Capitella teleta	Kazal_1	7	7	7	31977	31978	1	1	1
Capitella teleta	Serpin	5	5	5	31977	31978	1	1	1
Capitella teleta	Thyroglobulin_1	3	3	3	31977	31978	1	1	1
Capitella teleta	TIL	21	21	21	31977	31978	1	1	1
Caenorhabditis elegans	Kunitz_BPTI	70	39	39	19983	28602	1.795	1.795	1
Caenorhabditis elegans	Antistasin	5	2	2	19983	28602	2.5	2.5	1
Caenorhabditis elegans	Hirudin	0	0	0	19983	28602
Caenorhabditis elegans	Kazal_1	3	3	3	19983	28602	1	1	1
Caenorhabditis elegans	Serpin	11	8	8	19983	28602	1.375	1.375	1
Caenorhabditis elegans	Thyroglobulin_1	13	5	5	19983	28602	2.6	2.6	1
Caenorhabditis elegans	TIL	39	21	21	19983	28602	1.857	1.857	1
Drosophila melanogaster	Kunitz_BPTI	60	39	39	13986	30802	1.538	1.538	1
Drosophila melanogaster	Antistasin	1	1	1	13986	30802	1	1	1
Drosophila melanogaster	Hirudin	0	0	0	13986	30802
Drosophila melanogaster	Kazal_1	30	16	16	13986	30802	1.875	1.875	1
Drosophila melanogaster	Serpin	53	30	30	13986	30802	1.767	1.767	1
Drosophila melanogaster	Thyroglobulin_1	8	3	3	13986	30802	2.667	2.667	1
Drosophila melanogaster	TIL	10	8	8	13986	30802	1.25	1.25	1

### Sheet: rank_changes
family	a	b	entries_a	entries_b	rep_a	rep_b	change
Kunitz_BPTI	Ixodes scapularis	Necator americanus	117	131	114	79	strict_reversal
Kunitz_BPTI	Desmodus rotundus	Capitella teleta	47	37	18	37	strict_reversal
Kunitz_BPTI	Caenorhabditis elegans	Drosophila melanogaster	70	60	39	39	tie_formed
Antistasin	Aedes aegypti	Desmodus rotundus	3	1	1	1	tie_formed
Antistasin	Aedes aegypti	Drosophila melanogaster	3	1	1	1	tie_formed
Kazal_1	Hirudinaria manillensis	Drosophila melanogaster	16	30	16	16	tie_formed
Kazal_1	Ixodes scapularis	Aedes aegypti	11	11	9	7	tie_broken
Kazal_1	Necator americanus	Caenorhabditis elegans	4	3	2	3	strict_reversal
Kazal_1	Aedes aegypti	Capitella teleta	11	7	7	7	tie_formed
Serpin	Hirudinaria manillensis	Necator americanus	22	29	21	15	strict_reversal
Thyroglobulin_1	Hirudinaria manillensis	Drosophila melanogaster	4	8	4	3	strict_reversal
Thyroglobulin_1	Ixodes scapularis	Necator americanus	9	10	5	5	tie_formed
Thyroglobulin_1	Ixodes scapularis	Caenorhabditis elegans	9	13	5	5	tie_formed
Thyroglobulin_1	Necator americanus	Caenorhabditis elegans	10	13	5	5	tie_formed
Thyroglobulin_1	Aedes aegypti	Caenorhabditis elegans	12	13	6	5	strict_reversal
Thyroglobulin_1	Capitella teleta	Drosophila melanogaster	3	8	3	3	tie_formed
TIL	Ixodes scapularis	Necator americanus	38	65	35	32	strict_reversal
TIL	Ixodes scapularis	Caenorhabditis elegans	38	39	35	21	strict_reversal
TIL	Desmodus rotundus	Capitella teleta	27	21	12	21	strict_reversal
TIL	Capitella teleta	Caenorhabditis elegans	21	39	21	21	tie_formed
