## Additional file 3 for "Comparative analysis of protease-inhibitor gene family counts under different counting units and genome annotations"

### Sheet: README
Additional file 3. Genes with two or more positive protein entries and candidate tandem duplicates.
Sheet summary: per species and family; isoform_loci: per gene CDS relation of each entry to the representative entry;
tandem_pairs: neighbouring gene pairs (main_criterion = 1: >=98% identity, <=20 kb, no overlap; 0: permissive criterion only);
overlapping_similar: overlapping gene models with similar proteins.

### Sheet: summary
lineage	family	entries	anyiso_genes	multi_entry_genes	multi_shared_cds	multi_disjoint_within_gene_feature	multi_disjoint_other(see isoform_loci)	multi_no_cds	identical_seq_entries	rep_genes	tandem_pairs_main	tandem_pairs_sens
Hirudinaria manillensis	Kunitz_BPTI	5	4	1	1	0	0	0	0	4	0	0
Hirudinaria manillensis	Antistasin	56	50	4	4	0	0	0	1	49	0	0
Hirudinaria manillensis	Hirudin	2	2	0	0	0	0	0	0	2	0	0
Hirudinaria manillensis	Kazal_1	16	16	0	0	0	0	0	0	16	0	0
Hirudinaria manillensis	Serpin	22	21	1	1	0	0	0	0	21	0	0
Hirudinaria manillensis	Thyroglobulin_1	4	4	0	0	0	0	0	0	4	0	0
Hirudinaria manillensis	TIL	5	4	1	1	0	0	0	0	4	0	0
Ixodes scapularis	Kunitz_BPTI	117	114	3	3	0	0	0	0	114	2	13
Ixodes scapularis	Antistasin	0	0	0	0	0	0	0	0	0	0	0
Ixodes scapularis	Hirudin	0	0	0	0	0	0	0	0	0	0	0
Ixodes scapularis	Kazal_1	11	9	2	2	0	0	0	0	9	0	0
Ixodes scapularis	Serpin	85	81	4	4	0	0	0	4	81	2	4
Ixodes scapularis	Thyroglobulin_1	9	5	3	3	0	0	0	1	5	0	0
Ixodes scapularis	TIL	38	35	2	2	0	0	0	2	35	0	3
Necator americanus	Kunitz_BPTI	131	82	37	36	1	0	0	0	79	1	3
Necator americanus	Antistasin	5	2	2	2	0	0	0	0	2	0	0
Necator americanus	Hirudin	0	0	0	0	0	0	0	0	0	0	0
Necator americanus	Kazal_1	4	2	1	1	0	0	0	0	2	0	0
Necator americanus	Serpin	29	15	9	9	0	0	0	0	15	1	4
Necator americanus	Thyroglobulin_1	10	5	4	4	0	0	0	0	5	0	0
Necator americanus	TIL	65	34	23	21	2	0	0	0	32	0	0
Aedes aegypti	Kunitz_BPTI	23	5	3	3	0	0	0	11	5	0	0
Aedes aegypti	Antistasin	3	1	1	1	0	0	0	2	1	0	0
Aedes aegypti	Hirudin	0	0	0	0	0	0	0	0	0	0	0
Aedes aegypti	Kazal_1	11	7	2	2	0	0	0	2	7	0	0
Aedes aegypti	Serpin	51	25	8	8	0	0	0	11	25	0	0
Aedes aegypti	Thyroglobulin_1	12	6	3	3	0	0	0	4	6	0	0
Aedes aegypti	TIL	6	5	1	1	0	0	0	0	5	0	0
Desmodus rotundus	Kunitz_BPTI	47	18	8	7	1	0	0	5	18	0	0
Desmodus rotundus	Antistasin	1	1	0	0	0	0	0	0	1	0	0
Desmodus rotundus	Hirudin	0	0	0	0	0	0	0	0	0	0	0
Desmodus rotundus	Kazal_1	51	28	13	13	0	0	0	4	27	0	0
Desmodus rotundus	Serpin	62	36	17	17	0	0	0	19	36	0	0
Desmodus rotundus	Thyroglobulin_1	28	17	6	6	0	0	0	0	17	0	0
Desmodus rotundus	TIL	27	12	5	5	0	0	0	0	12	0	0
Capitella teleta	Kunitz_BPTI	37	37	0	0	0	0	0	0	37	0	0
Capitella teleta	Antistasin	34	34	0	0	0	0	0	0	34	3	5
Capitella teleta	Hirudin	0	0	0	0	0	0	0	0	0	0	0
Capitella teleta	Kazal_1	7	7	0	0	0	0	0	0	7	0	0
Capitella teleta	Serpin	5	5	0	0	0	0	0	0	5	0	0
Capitella teleta	Thyroglobulin_1	3	3	0	0	0	0	0	0	3	0	0
Capitella teleta	TIL	21	21	0	0	0	0	0	0	21	0	1
Caenorhabditis elegans	Kunitz_BPTI	70	39	9	9	0	0	0	0	39	0	0
Caenorhabditis elegans	Antistasin	5	2	1	1	0	0	0	0	2	0	0
Caenorhabditis elegans	Hirudin	0	0	0	0	0	0	0	0	0	0	0
Caenorhabditis elegans	Kazal_1	3	3	0	0	0	0	0	0	3	0	0
Caenorhabditis elegans	Serpin	11	8	1	1	0	0	0	0	8	0	0
Caenorhabditis elegans	Thyroglobulin_1	13	5	2	2	0	0	0	0	5	0	0
Caenorhabditis elegans	TIL	39	21	6	5	1	0	0	0	21	0	0
Drosophila melanogaster	Kunitz_BPTI	60	39	14	14	0	0	0	14	39	0	0
Drosophila melanogaster	Antistasin	1	1	0	0	0	0	0	0	1	0	0
Drosophila melanogaster	Hirudin	0	0	0	0	0	0	0	0	0	0	0
Drosophila melanogaster	Kazal_1	30	16	10	10	0	0	0	11	16	0	0
Drosophila melanogaster	Serpin	53	30	12	12	0	0	0	12	30	0	1
Drosophila melanogaster	Thyroglobulin_1	8	3	2	2	0	0	0	3	3	0	0
Drosophila melanogaster	TIL	10	8	2	2	0	0	0	1	8	0	0

### Sheet: isoform_loci
lineage	family	gene	n_entries	n_distinct_seqs	locus_relation
Hirudinaria manillensis	Kunitz_BPTI	g19318	2	2	shared_cds
Hirudinaria manillensis	Antistasin	g19220	4	3	shared_cds
Hirudinaria manillensis	Antistasin	g3347	2	2	shared_cds
Hirudinaria manillensis	Antistasin	g19352	2	2	shared_cds
Hirudinaria manillensis	Antistasin	g19845	2	2	shared_cds
Hirudinaria manillensis	Serpin	g18170	2	2	shared_cds
Hirudinaria manillensis	TIL	g8747	2	2	shared_cds
Ixodes scapularis	Kunitz_BPTI	GeneID:120844663	2	2	shared_cds
Ixodes scapularis	Kunitz_BPTI	GeneID:8051674	2	2	shared_cds
Ixodes scapularis	Kunitz_BPTI	GeneID:8025169	2	2	shared_cds
Ixodes scapularis	Kazal_1	GeneID:8051601	2	2	shared_cds
Ixodes scapularis	Kazal_1	GeneID:8029321	2	2	shared_cds
Ixodes scapularis	Serpin	GeneID:120840316	2	1	shared_cds
Ixodes scapularis	Serpin	GeneID:8043302	2	1	shared_cds
Ixodes scapularis	Serpin	GeneID:8036358	2	1	shared_cds
Ixodes scapularis	Serpin	GeneID:8053088	2	1	shared_cds
Ixodes scapularis	Thyroglobulin_1	GeneID:8052629	3	3	shared_cds
Ixodes scapularis	Thyroglobulin_1	GeneID:8032494	2	2	shared_cds
Ixodes scapularis	Thyroglobulin_1	GeneID:8025460	2	1	shared_cds
Ixodes scapularis	TIL	GeneID:8044138	3	1	shared_cds
Ixodes scapularis	TIL	GeneID:8038126	2	2	shared_cds
Necator americanus	Kunitz_BPTI	RB195_015732	3	3	shared_cds
Necator americanus	Kunitz_BPTI	RB195_016518	2	2	shared_cds
Necator americanus	Kunitz_BPTI	RB195_017053	2	2	shared_cds
Necator americanus	Kunitz_BPTI	RB195_017497	2	2	shared_cds
Necator americanus	Kunitz_BPTI	RB195_021379	2	2	shared_cds
Necator americanus	Kunitz_BPTI	RB195_010116	4	4	shared_cds
Necator americanus	Kunitz_BPTI	RB195_013423	2	2	shared_cds
Necator americanus	Kunitz_BPTI	RB195_017410	2	2	shared_cds
Necator americanus	Kunitz_BPTI	RB195_010190	2	2	shared_cds
Necator americanus	Kunitz_BPTI	RB195_006640	2	2	shared_cds
Necator americanus	Kunitz_BPTI	RB195_016119	2	2	shared_cds
Necator americanus	Kunitz_BPTI	RB195_015977	2	2	shared_cds
Necator americanus	Kunitz_BPTI	RB195_013733	3	3	cds_disjoint_from_rep|within_gene_feature
Necator americanus	Kunitz_BPTI	RB195_003304	3	3	shared_cds
Necator americanus	Kunitz_BPTI	RB195_003959	2	2	shared_cds
Necator americanus	Kunitz_BPTI	RB195_012790	2	2	shared_cds
Necator americanus	Kunitz_BPTI	RB195_016117	2	2	shared_cds
Necator americanus	Kunitz_BPTI	RB195_010126	3	3	shared_cds
Necator americanus	Kunitz_BPTI	RB195_021185	4	4	shared_cds
Necator americanus	Kunitz_BPTI	RB195_015889	2	2	shared_cds
Necator americanus	Kunitz_BPTI	RB195_012827	2	2	shared_cds
Necator americanus	Kunitz_BPTI	RB195_017329	2	2	shared_cds
Necator americanus	Kunitz_BPTI	RB195_016025	2	2	shared_cds
Necator americanus	Kunitz_BPTI	RB195_002199	3	3	shared_cds
Necator americanus	Kunitz_BPTI	RB195_009896	3	3	shared_cds
Necator americanus	Kunitz_BPTI	RB195_020259	2	2	shared_cds
Necator americanus	Kunitz_BPTI	RB195_017568	2	2	shared_cds
Necator americanus	Kunitz_BPTI	RB195_017218	2	2	shared_cds
Necator americanus	Kunitz_BPTI	RB195_017333	3	3	shared_cds
Necator americanus	Kunitz_BPTI	RB195_021383	2	2	shared_cds
Necator americanus	Kunitz_BPTI	RB195_012807	3	3	shared_cds
Necator americanus	Kunitz_BPTI	RB195_015735	2	2	shared_cds
Necator americanus	Kunitz_BPTI	RB195_011192	2	2	shared_cds
Necator americanus	Kunitz_BPTI	RB195_017565	2	2	shared_cds
Necator americanus	Kunitz_BPTI	RB195_021384	2	2	shared_cds
Necator americanus	Kunitz_BPTI	RB195_017046	2	2	shared_cds
Necator americanus	Kunitz_BPTI	RB195_016029	2	2	shared_cds
Necator americanus	Antistasin	RB195_015472	2	2	shared_cds
Necator americanus	Antistasin	RB195_003304	3	3	shared_cds
Necator americanus	Kazal_1	RB195_018103	3	3	shared_cds
Necator americanus	Serpin	RB195_015717	4	4	shared_cds
Necator americanus	Serpin	RB195_015729	2	2	shared_cds
Necator americanus	Serpin	RB195_015722	2	2	shared_cds
Necator americanus	Serpin	RB195_015706	4	4	shared_cds
Necator americanus	Serpin	RB195_015721	3	3	shared_cds
Necator americanus	Serpin	RB195_000330	2	2	shared_cds
Necator americanus	Serpin	RB195_015270	2	2	shared_cds
Necator americanus	Serpin	RB195_016111	2	2	shared_cds
Necator americanus	Serpin	RB195_014883	2	2	shared_cds
Necator americanus	Thyroglobulin_1	RB195_013423	2	2	shared_cds
Necator americanus	Thyroglobulin_1	RB195_012790	2	2	shared_cds
Necator americanus	Thyroglobulin_1	RB195_002114	2	2	shared_cds
Necator americanus	Thyroglobulin_1	RB195_003304	3	3	shared_cds
Necator americanus	TIL	RB195_015824	2	2	shared_cds
Necator americanus	TIL	RB195_016114	2	2	shared_cds
Necator americanus	TIL	RB195_014915	4	4	shared_cds
Necator americanus	TIL	RB195_015538	3	3	cds_disjoint_from_rep|within_gene_feature
Necator americanus	TIL	RB195_015812	2	2	shared_cds
Necator americanus	TIL	RB195_015396	2	2	shared_cds
Necator americanus	TIL	RB195_005225	2	2	shared_cds
Necator americanus	TIL	RB195_016292	3	3	shared_cds
Necator americanus	TIL	RB195_015786	2	2	cds_disjoint_from_rep|within_gene_feature
Necator americanus	TIL	RB195_017343	2	2	shared_cds
Necator americanus	TIL	RB195_013017	2	2	shared_cds
Necator americanus	TIL	RB195_015142	3	3	shared_cds
Necator americanus	TIL	RB195_025891	3	3	shared_cds
Necator americanus	TIL	RB195_015801	3	3	shared_cds
Necator americanus	TIL	RB195_003178	2	2	shared_cds
Necator americanus	TIL	RB195_013016	2	2	shared_cds
Necator americanus	TIL	RB195_005256	2	2	shared_cds
Necator americanus	TIL	RB195_025717	3	3	shared_cds
Necator americanus	TIL	RB195_015785	2	2	shared_cds
Necator americanus	TIL	RB195_000878	2	2	shared_cds
Necator americanus	TIL	RB195_014830	2	2	shared_cds
Necator americanus	TIL	RB195_019646	2	2	shared_cds
Necator americanus	TIL	RB195_015822	2	2	shared_cds
Aedes aegypti	Kunitz_BPTI	GeneID:5569731	3	1	shared_cds
Aedes aegypti	Kunitz_BPTI	GeneID:5572409	5	5	shared_cds
Aedes aegypti	Kunitz_BPTI	GeneID:5565097	13	4	shared_cds
Aedes aegypti	Antistasin	GeneID:5577062	3	1	shared_cds
Aedes aegypti	Kazal_1	GeneID:5574901	2	2	shared_cds
Aedes aegypti	Kazal_1	GeneID:5575737	4	2	shared_cds
Aedes aegypti	Serpin	GeneID:5569575	7	7	shared_cds
Aedes aegypti	Serpin	GeneID:5578955	8	7	shared_cds
Aedes aegypti	Serpin	GeneID:5573853	4	1	shared_cds
Aedes aegypti	Serpin	GeneID:5570558	2	2	shared_cds
Aedes aegypti	Serpin	GeneID:5578739	4	1	shared_cds
Aedes aegypti	Serpin	GeneID:5563807	5	1	shared_cds
Aedes aegypti	Serpin	GeneID:110681257	2	2	shared_cds
Aedes aegypti	Serpin	GeneID:5575375	2	2	shared_cds
Aedes aegypti	Thyroglobulin_1	GeneID:5575737	4	2	shared_cds
Aedes aegypti	Thyroglobulin_1	GeneID:5577698	2	2	shared_cds
Aedes aegypti	Thyroglobulin_1	GeneID:5577062	3	1	shared_cds
Aedes aegypti	TIL	GeneID:5575140	2	2	shared_cds
Desmodus rotundus	Kunitz_BPTI	GeneID:112306663	4	4	shared_cds
Desmodus rotundus	Kunitz_BPTI	GeneID:128780253	13	11	cds_disjoint_from_rep|within_gene_feature
Desmodus rotundus	Kunitz_BPTI	GeneID:112316440	2	2	shared_cds
Desmodus rotundus	Kunitz_BPTI	GeneID:112309556	8	5	shared_cds
Desmodus rotundus	Kunitz_BPTI	GeneID:112301654	2	2	shared_cds
Desmodus rotundus	Kunitz_BPTI	GeneID:112305840	3	3	shared_cds
Desmodus rotundus	Kunitz_BPTI	GeneID:112319797	2	2	shared_cds
Desmodus rotundus	Kunitz_BPTI	GeneID:112311899	3	3	shared_cds
Desmodus rotundus	Kazal_1	GeneID:112312656	4	4	shared_cds
Desmodus rotundus	Kazal_1	GeneID:112319642	2	2	shared_cds
Desmodus rotundus	Kazal_1	GeneID:112307732	2	2	shared_cds
Desmodus rotundus	Kazal_1	GeneID:112315278	3	3	shared_cds
Desmodus rotundus	Kazal_1	GeneID:112309816	4	1	shared_cds
Desmodus rotundus	Kazal_1	GeneID:112299598	5	5	shared_cds
Desmodus rotundus	Kazal_1	GeneID:112319545	2	2	shared_cds
Desmodus rotundus	Kazal_1	GeneID:112319713	2	2	shared_cds
Desmodus rotundus	Kazal_1	GeneID:123478336	2	1	shared_cds
Desmodus rotundus	Kazal_1	GeneID:112312434	3	3	shared_cds
Desmodus rotundus	Kazal_1	GeneID:112319462	2	2	shared_cds
Desmodus rotundus	Kazal_1	GeneID:112318042	3	3	shared_cds
Desmodus rotundus	Kazal_1	GeneID:112312326	2	2	shared_cds
Desmodus rotundus	Serpin	GeneID:112311887	2	2	shared_cds
Desmodus rotundus	Serpin	GeneID:112311131	4	1	shared_cds
Desmodus rotundus	Serpin	GeneID:112323025	3	1	shared_cds
Desmodus rotundus	Serpin	GeneID:112311119	3	3	shared_cds
Desmodus rotundus	Serpin	GeneID:112307799	2	1	shared_cds
Desmodus rotundus	Serpin	GeneID:112308519	4	1	shared_cds
Desmodus rotundus	Serpin	GeneID:112297639	3	3	shared_cds
Desmodus rotundus	Serpin	GeneID:112322986	2	1	shared_cds
Desmodus rotundus	Serpin	GeneID:112322996	2	2	shared_cds
Desmodus rotundus	Serpin	GeneID:112307174	3	1	shared_cds
Desmodus rotundus	Serpin	GeneID:112308905	3	2	shared_cds
Desmodus rotundus	Serpin	GeneID:112297555	2	1	shared_cds
Desmodus rotundus	Serpin	GeneID:112311161	2	1	shared_cds
Desmodus rotundus	Serpin	GeneID:112320311	2	1	shared_cds
Desmodus rotundus	Serpin	GeneID:112311779	2	1	shared_cds
Desmodus rotundus	Serpin	GeneID:112305985	2	1	shared_cds
Desmodus rotundus	Serpin	GeneID:112322765	2	1	shared_cds
Desmodus rotundus	Thyroglobulin_1	GeneID:112319701	2	2	shared_cds
Desmodus rotundus	Thyroglobulin_1	GeneID:112310990	3	3	shared_cds
Desmodus rotundus	Thyroglobulin_1	GeneID:112297304	2	2	shared_cds
Desmodus rotundus	Thyroglobulin_1	GeneID:112312434	3	3	shared_cds
Desmodus rotundus	Thyroglobulin_1	GeneID:112311435	4	4	shared_cds
Desmodus rotundus	Thyroglobulin_1	GeneID:112318042	3	3	shared_cds
Desmodus rotundus	TIL	GeneID:112317438	3	3	shared_cds
Desmodus rotundus	TIL	GeneID:112318433	9	9	shared_cds
Desmodus rotundus	TIL	GeneID:112317440	3	3	shared_cds
Desmodus rotundus	TIL	GeneID:112306936	3	3	shared_cds
Desmodus rotundus	TIL	GeneID:112321736	2	2	shared_cds
Caenorhabditis elegans	Kunitz_BPTI	CELE_C50H2.3	2	2	shared_cds
Caenorhabditis elegans	Kunitz_BPTI	CELE_T07H8.4	10	10	shared_cds
Caenorhabditis elegans	Kunitz_BPTI	CELE_W01F3.3	8	8	shared_cds
Caenorhabditis elegans	Kunitz_BPTI	CELE_ZK287.4	3	3	shared_cds
Caenorhabditis elegans	Kunitz_BPTI	CELE_Y43F8B.3	8	8	shared_cds
Caenorhabditis elegans	Kunitz_BPTI	CELE_Y55F3BR.2	2	2	shared_cds
Caenorhabditis elegans	Kunitz_BPTI	CELE_R12A1.3	2	2	shared_cds
Caenorhabditis elegans	Kunitz_BPTI	CELE_F32D8.7	2	2	shared_cds
Caenorhabditis elegans	Kunitz_BPTI	CELE_C37C3.6	3	3	shared_cds
Caenorhabditis elegans	Antistasin	CELE_B0024.14	4	4	shared_cds
Caenorhabditis elegans	Serpin	CELE_F20D6.4	4	4	shared_cds
Caenorhabditis elegans	Thyroglobulin_1	CELE_W01F3.3	8	8	shared_cds
Caenorhabditis elegans	Thyroglobulin_1	CELE_C54E4.2	2	2	shared_cds
Caenorhabditis elegans	TIL	CELE_T01D3.3	3	3	shared_cds
Caenorhabditis elegans	TIL	CELE_Y69H2.3	10	10	shared_cds
Caenorhabditis elegans	TIL	CELE_Y69H2.10	3	3	cds_disjoint_from_rep|within_gene_feature
Caenorhabditis elegans	TIL	CELE_C04E6.12	4	4	shared_cds
Caenorhabditis elegans	TIL	CELE_F36H9.4	2	2	shared_cds
Caenorhabditis elegans	TIL	CELE_T01D3.6	2	2	shared_cds
Drosophila melanogaster	Kunitz_BPTI	Dmel_CG14298	2	1	shared_cds
Drosophila melanogaster	Kunitz_BPTI	Dmel_CG31779	2	1	shared_cds
Drosophila melanogaster	Kunitz_BPTI	Dmel_CG33103	4	4	shared_cds
Drosophila melanogaster	Kunitz_BPTI	Dmel_CG34276	2	1	shared_cds
Drosophila melanogaster	Kunitz_BPTI	Dmel_CG42460	2	1	shared_cds
Drosophila melanogaster	Kunitz_BPTI	Dmel_CG31778	2	1	shared_cds
Drosophila melanogaster	Kunitz_BPTI	Dmel_CG16712	2	1	shared_cds
Drosophila melanogaster	Kunitz_BPTI	Dmel_CG3604	2	1	shared_cds
Drosophila melanogaster	Kunitz_BPTI	Dmel_CG16704	2	1	shared_cds
Drosophila melanogaster	Kunitz_BPTI	Dmel_CG15418	2	1	shared_cds
Drosophila melanogaster	Kunitz_BPTI	Dmel_CG42827	2	1	shared_cds
Drosophila melanogaster	Kunitz_BPTI	Dmel_CG43225	7	5	shared_cds
Drosophila melanogaster	Kunitz_BPTI	Dmel_CG43350	2	1	shared_cds
Drosophila melanogaster	Kunitz_BPTI	Dmel_CG42713	2	1	shared_cds
Drosophila melanogaster	Kazal_1	Dmel_CG5392	2	1	shared_cds
Drosophila melanogaster	Kazal_1	Dmel_CG45011	2	1	shared_cds
Drosophila melanogaster	Kazal_1	Dmel_CG14933	2	1	shared_cds
Drosophila melanogaster	Kazal_1	Dmel_CG2264	4	2	shared_cds
Drosophila melanogaster	Kazal_1	Dmel_CG31704	2	1	shared_cds
Drosophila melanogaster	Kazal_1	Dmel_CG1220	4	2	shared_cds
Drosophila melanogaster	Kazal_1	Dmel_CG42486	2	1	shared_cds
Drosophila melanogaster	Kazal_1	Dmel_CG44008	2	1	shared_cds
Drosophila melanogaster	Kazal_1	Dmel_CG33466	2	2	shared_cds
Drosophila melanogaster	Kazal_1	Dmel_CG8342	2	1	shared_cds
Drosophila melanogaster	Serpin	Dmel_CG9454	2	2	shared_cds
Drosophila melanogaster	Serpin	Dmel_CG9453	11	8	shared_cds
Drosophila melanogaster	Serpin	Dmel_CG9455	2	1	shared_cds
Drosophila melanogaster	Serpin	Dmel_CG7722	3	1	shared_cds
Drosophila melanogaster	Serpin	Dmel_CG9460	2	2	shared_cds
Drosophila melanogaster	Serpin	Dmel_CG18525	2	1	shared_cds
Drosophila melanogaster	Serpin	Dmel_CG3801	2	2	shared_cds
Drosophila melanogaster	Serpin	Dmel_CG6289	2	1	shared_cds
Drosophila melanogaster	Serpin	Dmel_CG9334	2	2	shared_cds
Drosophila melanogaster	Serpin	Dmel_CG11331	2	1	shared_cds
Drosophila melanogaster	Serpin	Dmel_CG6680	3	1	shared_cds
Drosophila melanogaster	Serpin	Dmel_CG6717	2	1	shared_cds
Drosophila melanogaster	Thyroglobulin_1	Dmel_CG2264	4	2	shared_cds
Drosophila melanogaster	Thyroglobulin_1	Dmel_CG13830	3	2	shared_cds
Drosophila melanogaster	TIL	Dmel_CG42259	2	1	shared_cds
Drosophila melanogaster	TIL	Dmel_CG7002	2	2	shared_cds

### Sheet: tandem_pairs
lineage	family	gene_a	gene_b	protein_a	protein_b	seqid	gap_bp	pident	cov_shorter	main_criterion
Ixodes scapularis	Kunitz_BPTI	GeneID:120844666	GeneID:115309284	XP_040072509.1	XP_040072511.1	NW_024609837.1	49033	92.41	0.984	0
Ixodes scapularis	Kunitz_BPTI	GeneID:120844667	GeneID:115309284	XP_040072510.1	XP_040072511.1	NW_024609837.1	14413	91.77	0.984	0
Ixodes scapularis	Kunitz_BPTI	GeneID:115322177	GeneID:8023825	XP_029838365.1	XP_029838369.2	NW_024609836.1	13854	97.75	1	0
Ixodes scapularis	Kunitz_BPTI	GeneID:115329463	GeneID:120839564	XP_029846919.2	XP_040065805.1	NW_024609836.1	34492	91.58	1	0
Ixodes scapularis	Kunitz_BPTI	GeneID:115329464	GeneID:120839567	XP_029846920.2	XP_040065809.1	NW_024609836.1	16649	92.63	1	0
Ixodes scapularis	Kunitz_BPTI	GeneID:115329464	GeneID:120839566	XP_029846920.2	XP_040065808.1	NW_024609836.1	19650	90.53	1	0
Ixodes scapularis	Kunitz_BPTI	GeneID:115329464	GeneID:120839565	XP_029846920.2	XP_040065806.1	NW_024609836.1	49159	90.53	1	0
Ixodes scapularis	Kunitz_BPTI	GeneID:120835942	GeneID:8042507	XP_029835664.2	XP_029835666.2	NW_024609836.1	24522	93.1	1	0
Ixodes scapularis	Kunitz_BPTI	GeneID:120839565	GeneID:120839566	XP_040065806.1	XP_040065808.1	NW_024609836.1	27497	96.84	1	0
Ixodes scapularis	Kunitz_BPTI	GeneID:120839566	GeneID:120839567	XP_040065808.1	XP_040065809.1	NW_024609836.1	38548	96.84	1	0
Ixodes scapularis	Kunitz_BPTI	GeneID:120844666	GeneID:120844667	XP_040072509.1	XP_040072510.1	NW_024609837.1	19194	99.39	1	1
Ixodes scapularis	Kunitz_BPTI	GeneID:120846774	GeneID:120846775	XP_040074584.1	XP_040074585.1	NW_024609836.1	27879	90.99	1	0
Ixodes scapularis	Kunitz_BPTI	GeneID:120849865	GeneID:120849863	XP_040078061.1	XP_042144632.1	NW_024609836.1	15448	98.88	1	1
Ixodes scapularis	Serpin	GeneID:120840304	GeneID:115308205	XP_040066692.2	XP_040066693.3	NW_024609839.1	18901	90.82	1	0
Ixodes scapularis	Serpin	GeneID:8023751	GeneID:115333028	XP_002402925.4	XP_029851414.3	NW_024609839.1	8631	91.5	1	0
Ixodes scapularis	Serpin	GeneID:120843205	GeneID:120843206	XP_040070413.1	XP_040070415.1	NW_024609839.1	18798	100	1	1
Ixodes scapularis	Serpin	GeneID:120847899	GeneID:8028697	XP_040075771.1	XP_042144542.1	NW_024609836.1	6975	98.98	0.99	1
Ixodes scapularis	TIL	GeneID:115309614	GeneID:115309542	XP_040077223.1	XP_040077225.2	NW_024609881.1	24371	92.63	0.979	0
Ixodes scapularis	TIL	GeneID:120849113	GeneID:120849114	XP_040077180.2	XP_040077181.2	NW_024609881.1	39985	93.41	1	0
Ixodes scapularis	TIL	GeneID:120849114	GeneID:120849115	XP_040077181.2	XP_040077183.2	NW_024609881.1	9276	91.21	1	0
Necator americanus	Kunitz_BPTI	RB195_003013	RB195_003016	XP_064056389.1	XP_064056392.1	NC_087374.1	7798	100	1	1
Necator americanus	Kunitz_BPTI	RB195_003955	RB195_003954	XP_013306948.2	XP_013306949.2	NC_087374.1	7687	92.41	1	0
Necator americanus	Kunitz_BPTI	RB195_021381	RB195_021382	XP_064063974.1	XP_064063975.1	NC_087376.1	5961	91.57	1	0
Necator americanus	Serpin	RB195_015706	RB195_015709	XP_064062426.1	XP_064062433.1	NC_087375.1	12144	90.36	1	0
Necator americanus	Serpin	RB195_015716	RB195_015717	XP_064062441.1	XP_064062442.1	NC_087375.1	5022	91.77	0.914	0
Necator americanus	Serpin	RB195_015717	RB195_015720	XP_064062442.1	XP_064062448.1	NC_087375.1	6928	98.98	0.978	1
Necator americanus	Serpin	RB195_015720	RB195_015721	XP_064062448.1	XP_064062449.1	NC_087375.1	2846	95.73	0.988	0
Capitella teleta	Antistasin	CAPTEDRAFT_105619	CAPTEDRAFT_105668	ELT93046.1	ELT93047.1	KB309911.1	205	99.04	0.972	1
Capitella teleta	Antistasin	CAPTEDRAFT_105668	CAPTEDRAFT_105645	ELT93047.1	ELT93049.1	KB309911.1	1547	98.13	1	1
Capitella teleta	Antistasin	CAPTEDRAFT_70307	CAPTEDRAFT_138477	ELU00464.1	ELU00465.1	KB305984.1	285	96.7	0.989	0
Capitella teleta	Antistasin	CAPTEDRAFT_138495	CAPTEDRAFT_70307	ELU00463.1	ELU00464.1	KB305984.1	1827	98.91	1	1
Capitella teleta	Antistasin	CAPTEDRAFT_142439	CAPTEDRAFT_142392	ELT97017.1	ELT97018.1	KB308685.1	27	96.92	1	0
Capitella teleta	TIL	CAPTEDRAFT_199387	CAPTEDRAFT_223361	ELU10887.1	ELU10890.1	KB297182.1	23141	97.83	0.954	0
Drosophila melanogaster	Serpin	Dmel_CG6289	Dmel_CG6663	NP_001262103.1	NP_649206.1	NT_037436.4	20275	92	0.967	0

### Sheet: overlapping_similar
lineage	family	gene_a	gene_b	protein_a	protein_b	seqid	pident	cov_shorter
Hirudinaria manillensis	Antistasin	g19348	nbis-gene-48	g19348.t1	hirustasin_like_Hman02	Hman02	100	1
Hirudinaria manillensis	Antistasin	nbis-gene-28	g19352	bdellastasin_Hman	g19352.t2	Hman02	91.14	1
