## Additional file 4 for "Comparative analysis of protease-inhibitor gene family counts under different counting units and genome annotations"

### Sheet: README
Additional file 4. Correspondence of domain-positive genes between two annotations of the H. manillensis assembly.
Liu: published annotation (tracks braker and antithrombotic); GALBA: annotation generated in this study.
Classes: 1:1, 1:N, N:1, N:M (connected groups of positive genes whose CDS spans overlap on the same strand; spatial overlap only); B: same-strand model without the domain in the other annotation; C: no same-strand model in the other annotation (opposite-strand overlaps are listed in locus_detail).

### Sheet: summary
family	annotation	track	class	n_genes	n_positive_genes_total
Kunitz_BPTI	Liu	braker	1:1	3	4
Kunitz_BPTI	Liu	braker	1:N	0	4
Kunitz_BPTI	Liu	braker	N:1	0	4
Kunitz_BPTI	Liu	braker	N:M	0	4
Kunitz_BPTI	Liu	braker	Liu_only|B_same_strand_model_without_domain_in_other_annotation	0	4
Kunitz_BPTI	Liu	braker	Liu_only|C_no_same_strand_model_in_other_annotation	1	4
Kunitz_BPTI	Liu	braker	GALBA_only|B_same_strand_model_without_domain_in_other_annotation	0	4
Kunitz_BPTI	Liu	braker	GALBA_only|C_no_same_strand_model_in_other_annotation	0	4
Kunitz_BPTI	GALBA	GALBA	1:1	3	3
Kunitz_BPTI	GALBA	GALBA	1:N	0	3
Kunitz_BPTI	GALBA	GALBA	N:1	0	3
Kunitz_BPTI	GALBA	GALBA	N:M	0	3
Kunitz_BPTI	GALBA	GALBA	Liu_only|B_same_strand_model_without_domain_in_other_annotation	0	3
Kunitz_BPTI	GALBA	GALBA	Liu_only|C_no_same_strand_model_in_other_annotation	0	3
Kunitz_BPTI	GALBA	GALBA	GALBA_only|B_same_strand_model_without_domain_in_other_annotation	0	3
Kunitz_BPTI	GALBA	GALBA	GALBA_only|C_no_same_strand_model_in_other_annotation	0	3
Antistasin	Liu	antithrombotic	1:1	0	50
Antistasin	Liu	antithrombotic	1:N	0	50
Antistasin	Liu	antithrombotic	N:1	1	50
Antistasin	Liu	antithrombotic	N:M	0	50
Antistasin	Liu	antithrombotic	Liu_only|B_same_strand_model_without_domain_in_other_annotation	1	50
Antistasin	Liu	antithrombotic	Liu_only|C_no_same_strand_model_in_other_annotation	14	50
Antistasin	Liu	antithrombotic	GALBA_only|B_same_strand_model_without_domain_in_other_annotation	0	50
Antistasin	Liu	antithrombotic	GALBA_only|C_no_same_strand_model_in_other_annotation	0	50
Antistasin	Liu	antithrombotic|no_gene_feature	1:1	0	50
Antistasin	Liu	antithrombotic|no_gene_feature	1:N	0	50
Antistasin	Liu	antithrombotic|no_gene_feature	N:1	0	50
Antistasin	Liu	antithrombotic|no_gene_feature	N:M	0	50
Antistasin	Liu	antithrombotic|no_gene_feature	Liu_only|B_same_strand_model_without_domain_in_other_annotation	0	50
Antistasin	Liu	antithrombotic|no_gene_feature	Liu_only|C_no_same_strand_model_in_other_annotation	1	50
Antistasin	Liu	antithrombotic|no_gene_feature	GALBA_only|B_same_strand_model_without_domain_in_other_annotation	0	50
Antistasin	Liu	antithrombotic|no_gene_feature	GALBA_only|C_no_same_strand_model_in_other_annotation	0	50
Antistasin	Liu	braker	1:1	8	50
Antistasin	Liu	braker	1:N	0	50
Antistasin	Liu	braker	N:1	1	50
Antistasin	Liu	braker	N:M	0	50
Antistasin	Liu	braker	Liu_only|B_same_strand_model_without_domain_in_other_annotation	1	50
Antistasin	Liu	braker	Liu_only|C_no_same_strand_model_in_other_annotation	23	50
Antistasin	Liu	braker	GALBA_only|B_same_strand_model_without_domain_in_other_annotation	0	50
Antistasin	Liu	braker	GALBA_only|C_no_same_strand_model_in_other_annotation	0	50
Antistasin	GALBA	GALBA	1:1	8	11
Antistasin	GALBA	GALBA	1:N	0	11
Antistasin	GALBA	GALBA	N:1	1	11
Antistasin	GALBA	GALBA	N:M	0	11
Antistasin	GALBA	GALBA	Liu_only|B_same_strand_model_without_domain_in_other_annotation	0	11
Antistasin	GALBA	GALBA	Liu_only|C_no_same_strand_model_in_other_annotation	0	11
Antistasin	GALBA	GALBA	GALBA_only|B_same_strand_model_without_domain_in_other_annotation	1	11
Antistasin	GALBA	GALBA	GALBA_only|C_no_same_strand_model_in_other_annotation	1	11
Hirudin	Liu	antithrombotic	1:1	0	2
Hirudin	Liu	antithrombotic	1:N	0	2
Hirudin	Liu	antithrombotic	N:1	0	2
Hirudin	Liu	antithrombotic	N:M	0	2
Hirudin	Liu	antithrombotic	Liu_only|B_same_strand_model_without_domain_in_other_annotation	0	2
Hirudin	Liu	antithrombotic	Liu_only|C_no_same_strand_model_in_other_annotation	2	2
Hirudin	Liu	antithrombotic	GALBA_only|B_same_strand_model_without_domain_in_other_annotation	0	2
Hirudin	Liu	antithrombotic	GALBA_only|C_no_same_strand_model_in_other_annotation	0	2
Hirudin	GALBA	GALBA	1:1	0	0
Hirudin	GALBA	GALBA	1:N	0	0
Hirudin	GALBA	GALBA	N:1	0	0
Hirudin	GALBA	GALBA	N:M	0	0
Hirudin	GALBA	GALBA	Liu_only|B_same_strand_model_without_domain_in_other_annotation	0	0
Hirudin	GALBA	GALBA	Liu_only|C_no_same_strand_model_in_other_annotation	0	0
Hirudin	GALBA	GALBA	GALBA_only|B_same_strand_model_without_domain_in_other_annotation	0	0
Hirudin	GALBA	GALBA	GALBA_only|C_no_same_strand_model_in_other_annotation	0	0
Kazal_1	Liu	antithrombotic	1:1	0	16
Kazal_1	Liu	antithrombotic	1:N	0	16
Kazal_1	Liu	antithrombotic	N:1	0	16
Kazal_1	Liu	antithrombotic	N:M	0	16
Kazal_1	Liu	antithrombotic	Liu_only|B_same_strand_model_without_domain_in_other_annotation	0	16
Kazal_1	Liu	antithrombotic	Liu_only|C_no_same_strand_model_in_other_annotation	2	16
Kazal_1	Liu	antithrombotic	GALBA_only|B_same_strand_model_without_domain_in_other_annotation	0	16
Kazal_1	Liu	antithrombotic	GALBA_only|C_no_same_strand_model_in_other_annotation	0	16
Kazal_1	Liu	braker	1:1	9	16
Kazal_1	Liu	braker	1:N	0	16
Kazal_1	Liu	braker	N:1	0	16
Kazal_1	Liu	braker	N:M	0	16
Kazal_1	Liu	braker	Liu_only|B_same_strand_model_without_domain_in_other_annotation	0	16
Kazal_1	Liu	braker	Liu_only|C_no_same_strand_model_in_other_annotation	5	16
Kazal_1	Liu	braker	GALBA_only|B_same_strand_model_without_domain_in_other_annotation	0	16
Kazal_1	Liu	braker	GALBA_only|C_no_same_strand_model_in_other_annotation	0	16
Kazal_1	GALBA	GALBA	1:1	9	12
Kazal_1	GALBA	GALBA	1:N	0	12
Kazal_1	GALBA	GALBA	N:1	0	12
Kazal_1	GALBA	GALBA	N:M	0	12
Kazal_1	GALBA	GALBA	Liu_only|B_same_strand_model_without_domain_in_other_annotation	0	12
Kazal_1	GALBA	GALBA	Liu_only|C_no_same_strand_model_in_other_annotation	0	12
Kazal_1	GALBA	GALBA	GALBA_only|B_same_strand_model_without_domain_in_other_annotation	1	12
Kazal_1	GALBA	GALBA	GALBA_only|C_no_same_strand_model_in_other_annotation	2	12
Serpin	Liu	braker	1:1	17	21
Serpin	Liu	braker	1:N	0	21
Serpin	Liu	braker	N:1	2	21
Serpin	Liu	braker	N:M	0	21
Serpin	Liu	braker	Liu_only|B_same_strand_model_without_domain_in_other_annotation	0	21
Serpin	Liu	braker	Liu_only|C_no_same_strand_model_in_other_annotation	2	21
Serpin	Liu	braker	GALBA_only|B_same_strand_model_without_domain_in_other_annotation	0	21
Serpin	Liu	braker	GALBA_only|C_no_same_strand_model_in_other_annotation	0	21
Serpin	GALBA	GALBA	1:1	17	18
Serpin	GALBA	GALBA	1:N	0	18
Serpin	GALBA	GALBA	N:1	1	18
Serpin	GALBA	GALBA	N:M	0	18
Serpin	GALBA	GALBA	Liu_only|B_same_strand_model_without_domain_in_other_annotation	0	18
Serpin	GALBA	GALBA	Liu_only|C_no_same_strand_model_in_other_annotation	0	18
Serpin	GALBA	GALBA	GALBA_only|B_same_strand_model_without_domain_in_other_annotation	0	18
Serpin	GALBA	GALBA	GALBA_only|C_no_same_strand_model_in_other_annotation	0	18
Thyroglobulin_1	Liu	braker	1:1	4	4
Thyroglobulin_1	Liu	braker	1:N	0	4
Thyroglobulin_1	Liu	braker	N:1	0	4
Thyroglobulin_1	Liu	braker	N:M	0	4
Thyroglobulin_1	Liu	braker	Liu_only|B_same_strand_model_without_domain_in_other_annotation	0	4
Thyroglobulin_1	Liu	braker	Liu_only|C_no_same_strand_model_in_other_annotation	0	4
Thyroglobulin_1	Liu	braker	GALBA_only|B_same_strand_model_without_domain_in_other_annotation	0	4
Thyroglobulin_1	Liu	braker	GALBA_only|C_no_same_strand_model_in_other_annotation	0	4
Thyroglobulin_1	GALBA	GALBA	1:1	4	5
Thyroglobulin_1	GALBA	GALBA	1:N	0	5
Thyroglobulin_1	GALBA	GALBA	N:1	0	5
Thyroglobulin_1	GALBA	GALBA	N:M	0	5
Thyroglobulin_1	GALBA	GALBA	Liu_only|B_same_strand_model_without_domain_in_other_annotation	0	5
Thyroglobulin_1	GALBA	GALBA	Liu_only|C_no_same_strand_model_in_other_annotation	0	5
Thyroglobulin_1	GALBA	GALBA	GALBA_only|B_same_strand_model_without_domain_in_other_annotation	1	5
Thyroglobulin_1	GALBA	GALBA	GALBA_only|C_no_same_strand_model_in_other_annotation	0	5
TIL	Liu	braker	1:1	4	4
TIL	Liu	braker	1:N	0	4
TIL	Liu	braker	N:1	0	4
TIL	Liu	braker	N:M	0	4
TIL	Liu	braker	Liu_only|B_same_strand_model_without_domain_in_other_annotation	0	4
TIL	Liu	braker	Liu_only|C_no_same_strand_model_in_other_annotation	0	4
TIL	Liu	braker	GALBA_only|B_same_strand_model_without_domain_in_other_annotation	0	4
TIL	Liu	braker	GALBA_only|C_no_same_strand_model_in_other_annotation	0	4
TIL	GALBA	GALBA	1:1	4	4
TIL	GALBA	GALBA	1:N	0	4
TIL	GALBA	GALBA	N:1	0	4
TIL	GALBA	GALBA	N:M	0	4
TIL	GALBA	GALBA	Liu_only|B_same_strand_model_without_domain_in_other_annotation	0	4
TIL	GALBA	GALBA	Liu_only|C_no_same_strand_model_in_other_annotation	0	4
TIL	GALBA	GALBA	GALBA_only|B_same_strand_model_without_domain_in_other_annotation	0	4
TIL	GALBA	GALBA	GALBA_only|C_no_same_strand_model_in_other_annotation	0	4

### Sheet: components
family	component_id	class	liu_genes	galba_genes
Kunitz_BPTI	1	1:1	g10435	CM067536_g1172
Kunitz_BPTI	2	1:1	g19318	CM067527_g226
Kunitz_BPTI	3	1:1	g4072	CM067529_g1628
Kunitz_BPTI	4	Liu_only|C_no_same_strand_model_in_other_annotation	g9699	-
Antistasin	1	1:1	g103	CM067528_g93
Antistasin	2	1:1	g1322	CM067528_g1217
Antistasin	3	Liu_only|C_no_same_strand_model_in_other_annotation	g13555	-
Antistasin	4	Liu_only|C_no_same_strand_model_in_other_annotation	g14037	-
Antistasin	5	Liu_only|C_no_same_strand_model_in_other_annotation	g14038	-
Antistasin	6	Liu_only|C_no_same_strand_model_in_other_annotation	g15932	-
Antistasin	7	1:1	g18852	CM067538_g987
Antistasin	8	Liu_only|C_no_same_strand_model_in_other_annotation	g19058	-
Antistasin	9	Liu_only|C_no_same_strand_model_in_other_annotation	g19065	-
Antistasin	10	1:1	g19068	CM067527_g17
Antistasin	11	1:1	g19069	CM067527_g19
Antistasin	12	1:1	g19220	CM067527_g141
Antistasin	13	1:1	g19318	CM067527_g226
Antistasin	14	N:1	g19340,nbis-gene-52	CM067527_g251
Antistasin	15	Liu_only|C_no_same_strand_model_in_other_annotation	g19344	-
Antistasin	16	Liu_only|C_no_same_strand_model_in_other_annotation	g19345	-
Antistasin	17	Liu_only|C_no_same_strand_model_in_other_annotation	g19347	-
Antistasin	18	Liu_only|C_no_same_strand_model_in_other_annotation	g19348	-
Antistasin	19	Liu_only|C_no_same_strand_model_in_other_annotation	g19349	-
Antistasin	20	Liu_only|C_no_same_strand_model_in_other_annotation	g19352	-
Antistasin	21	Liu_only|C_no_same_strand_model_in_other_annotation	g19602	-
Antistasin	22	Liu_only|C_no_same_strand_model_in_other_annotation	g19603	-
Antistasin	23	1:1	g19627	CM067527_g491
Antistasin	24	Liu_only|C_no_same_strand_model_in_other_annotation	g19843	-
Antistasin	25	Liu_only|C_no_same_strand_model_in_other_annotation	g19844	-
Antistasin	26	Liu_only|C_no_same_strand_model_in_other_annotation	g19845	-
Antistasin	27	Liu_only|C_no_same_strand_model_in_other_annotation	g19890	-
Antistasin	28	Liu_only|C_no_same_strand_model_in_other_annotation	g19927	-
Antistasin	29	Liu_only|C_no_same_strand_model_in_other_annotation	g1997	-
Antistasin	30	Liu_only|C_no_same_strand_model_in_other_annotation	g21252	-
Antistasin	31	Liu_only|B_same_strand_model_without_domain_in_other_annotation	g3347	-
Antistasin	32	Liu_only|C_no_same_strand_model_in_other_annotation	g6789	-
Antistasin	33	Liu_only|C_no_same_strand_model_in_other_annotation	g7052	-
Antistasin	34	Liu_only|C_no_same_strand_model_in_other_annotation	guamerin_Hman	-
Antistasin	35	Liu_only|B_same_strand_model_without_domain_in_other_annotation	nbis-gene-21	-
Antistasin	36	Liu_only|C_no_same_strand_model_in_other_annotation	nbis-gene-28	-
Antistasin	37	Liu_only|C_no_same_strand_model_in_other_annotation	nbis-gene-38	-
Antistasin	38	Liu_only|C_no_same_strand_model_in_other_annotation	nbis-gene-39	-
Antistasin	39	Liu_only|C_no_same_strand_model_in_other_annotation	nbis-gene-46	-
Antistasin	40	Liu_only|C_no_same_strand_model_in_other_annotation	nbis-gene-47	-
Antistasin	41	Liu_only|C_no_same_strand_model_in_other_annotation	nbis-gene-48	-
Antistasin	42	Liu_only|C_no_same_strand_model_in_other_annotation	nbis-gene-49	-
Antistasin	43	Liu_only|C_no_same_strand_model_in_other_annotation	nbis-gene-50	-
Antistasin	44	Liu_only|C_no_same_strand_model_in_other_annotation	nbis-gene-53	-
Antistasin	45	Liu_only|C_no_same_strand_model_in_other_annotation	nbis-gene-64	-
Antistasin	46	Liu_only|C_no_same_strand_model_in_other_annotation	nbis-gene-65	-
Antistasin	47	Liu_only|C_no_same_strand_model_in_other_annotation	nbis-gene-66	-
Antistasin	48	Liu_only|C_no_same_strand_model_in_other_annotation	nbis-gene-68	-
Antistasin	49	Liu_only|C_no_same_strand_model_in_other_annotation	nbis-gene-74	-
Antistasin	50	GALBA_only|B_same_strand_model_without_domain_in_other_annotation	-	CM067526_g1538
Antistasin	51	GALBA_only|C_no_same_strand_model_in_other_annotation	-	CM067526_g1540
Hirudin	1	Liu_only|C_no_same_strand_model_in_other_annotation	nbis-gene-40	-
Hirudin	2	Liu_only|C_no_same_strand_model_in_other_annotation	nbis-gene-44	-
Kazal_1	1	1:1	g11429	CM067530_g791
Kazal_1	2	1:1	g13238	CM067526_g639
Kazal_1	3	1:1	g15518	CM067537_g772
Kazal_1	4	1:1	g15519	CM067537_g773
Kazal_1	5	1:1	g17142	CM067532_g840
Kazal_1	6	Liu_only|C_no_same_strand_model_in_other_annotation	g21888	-
Kazal_1	7	Liu_only|C_no_same_strand_model_in_other_annotation	g21889	-
Kazal_1	8	1:1	g2233	CM067529_g70
Kazal_1	9	Liu_only|C_no_same_strand_model_in_other_annotation	g2780	-
Kazal_1	10	Liu_only|C_no_same_strand_model_in_other_annotation	g2868	-
Kazal_1	11	1:1	g3963	CM067529_g1540
Kazal_1	12	1:1	g5086	CM067534_g662
Kazal_1	13	1:1	g7586	CM067531_g1540
Kazal_1	14	Liu_only|C_no_same_strand_model_in_other_annotation	g9821	-
Kazal_1	15	Liu_only|C_no_same_strand_model_in_other_annotation	nbis-gene-19	-
Kazal_1	16	Liu_only|C_no_same_strand_model_in_other_annotation	nbis-gene-29	-
Kazal_1	17	GALBA_only|C_no_same_strand_model_in_other_annotation	-	CM067526_g1219
Kazal_1	18	GALBA_only|C_no_same_strand_model_in_other_annotation	-	CM067526_g1220
Kazal_1	19	GALBA_only|B_same_strand_model_without_domain_in_other_annotation	-	CM067526_g1221
Serpin	1	Liu_only|C_no_same_strand_model_in_other_annotation	g18166	-
Serpin	2	Liu_only|C_no_same_strand_model_in_other_annotation	g18167	-
Serpin	3	N:1	g18168,g18169	CM067538_g313
Serpin	4	1:1	g18170	CM067538_g314
Serpin	5	1:1	g18171	CM067538_g315
Serpin	6	1:1	g18173	CM067538_g317
Serpin	7	1:1	g18175	CM067538_g319
Serpin	8	1:1	g18176	CM067538_g320
Serpin	9	1:1	g20750	CM067527_g1408
Serpin	10	1:1	g20751	CM067527_g1409
Serpin	11	1:1	g20752	CM067527_g1410
Serpin	12	1:1	g20753	CM067527_g1411
Serpin	13	1:1	g20754	CM067527_g1412
Serpin	14	1:1	g20755	CM067527_g1413
Serpin	15	1:1	g20756	CM067527_g1414
Serpin	16	1:1	g20757	CM067527_g1415
Serpin	17	1:1	g20758	CM067527_g1416
Serpin	18	1:1	g3717	CM067529_g1320
Serpin	19	1:1	g8840	CM067535_g1105
Serpin	20	1:1	g8849	CM067535_g1113
Thyroglobulin_1	1	1:1	g12789	CM067526_g321
Thyroglobulin_1	2	1:1	g1650	CM067528_g1519
Thyroglobulin_1	3	1:1	g3547	CM067529_g1147
Thyroglobulin_1	4	1:1	g474	CM067528_g423
Thyroglobulin_1	5	GALBA_only|B_same_strand_model_without_domain_in_other_annotation	-	CM067536_g298
TIL	1	1:1	g20706	CM067527_g1372
TIL	2	1:1	g8405	CM067535_g682
TIL	3	1:1	g8747	CM067535_g1007
TIL	4	1:1	g8825	CM067535_g1088

### Sheet: locus_detail
family	annotation	gene	track	seq	cds_hull_start	cds_hull_end	strand	component_class	overlaps(gene|domain|strand|frac)
Kunitz_BPTI	Liu	g10435	braker	CM067536.1	9092608	9107205	-	1:1	CM067536_g1172|pos|same|1.0
Kunitz_BPTI	GALBA	CM067536_g1172	GALBA	CM067536.1	9093233	9107205	-	1:1	g10435|pos|same|1.0
Kunitz_BPTI	Liu	g19318	braker	CM067527.1	1569678	1608878	-	1:1	CM067527_g226|pos|same|1.0
Kunitz_BPTI	GALBA	CM067527_g226	GALBA	CM067527.1	1569681	1601786	-	1:1	g19318|pos|same|1.0
Kunitz_BPTI	Liu	g4072	braker	CM067529.1	11352100	11360840	+	1:1	CM067529_g1628|pos|same|1.0
Kunitz_BPTI	GALBA	CM067529_g1628	GALBA	CM067529.1	11357441	11360837	+	1:1	g4072|pos|same|1.0
Kunitz_BPTI	Liu	g9699	braker	CM067536.1	4331901	4334530	-	Liu_only|C_no_same_strand_model_in_other_annotation	-
Antistasin	Liu	g103	braker	CM067528.1	511493	517230	-	1:1	CM067528_g92|neg|same|1.0;CM067528_g93|pos|same|0.541
Antistasin	GALBA	CM067528_g93	GALBA	CM067528.1	514337	519687	-	1:1	g103|pos|same|0.541;g104|neg|same|0.237
Antistasin	Liu	g1322	braker	CM067528.1	8212529	8226696	+	1:1	CM067528_g1216|neg|same|1.0;CM067528_g1217|pos|same|0.629
Antistasin	GALBA	CM067528_g1217	GALBA	CM067528.1	8217788	8234433	+	1:1	g1322|pos|same|0.629;g1323|neg|same|1.0
Antistasin	Liu	g13555	braker	CM067526.1	6889665	6891022	+	Liu_only|C_no_same_strand_model_in_other_annotation	-
Antistasin	Liu	g14037	braker	CM067526.1	10664004	10665376	-	Liu_only|C_no_same_strand_model_in_other_annotation	-
Antistasin	Liu	g14038	braker	CM067526.1	10667246	10670387	+	Liu_only|C_no_same_strand_model_in_other_annotation	-
Antistasin	Liu	g15932	braker	CM067537.1	8692159	8693215	-	Liu_only|C_no_same_strand_model_in_other_annotation	-
Antistasin	Liu	g18852	braker	CM067538.1	7173023	7179226	-	1:1	CM067538_g987|pos|same|1.0
Antistasin	GALBA	CM067538_g987	GALBA	CM067538.1	7173026	7174991	-	1:1	g18852|pos|same|1.0
Antistasin	Liu	g19058	braker	CM067527.1	75872	79577	+	Liu_only|C_no_same_strand_model_in_other_annotation	-
Antistasin	Liu	g19065	braker	CM067527.1	126009	129871	+	Liu_only|C_no_same_strand_model_in_other_annotation	-
Antistasin	Liu	g19068	braker	CM067527.1	162200	163822	+	1:1	CM067527_g17|pos|same|1.0
Antistasin	GALBA	CM067527_g17	GALBA	CM067527.1	162200	163334	+	1:1	g19068|pos|same|1.0
Antistasin	Liu	g19069	braker	CM067527.1	167916	173023	+	1:1	CM067527_g19|pos|same|1.0
Antistasin	GALBA	CM067527_g19	GALBA	CM067527.1	167916	172604	+	1:1	g19069|pos|same|1.0
Antistasin	Liu	g19220	braker	CM067527.1	1039172	1044474	+	1:1	CM067527_g141|pos|same|1.0
Antistasin	GALBA	CM067527_g141	GALBA	CM067527.1	1039530	1044471	+	1:1	g19220|pos|same|1.0
Antistasin	Liu	g19318	braker	CM067527.1	1569678	1608878	-	1:1	CM067527_g226|pos|same|1.0
Antistasin	GALBA	CM067527_g226	GALBA	CM067527.1	1569681	1601786	-	1:1	g19318|pos|same|1.0
Antistasin	Liu	g19340	braker	CM067527.1	1726364	1728233	+	N:1	CM067527_g251|pos|same|0.733
Antistasin	Liu	nbis-gene-52	antithrombotic	CM067527.1	1729473	1730371	+	N:1	CM067527_g251|pos|same|0.997
Antistasin	GALBA	CM067527_g251	GALBA	CM067527.1	1726863	1730368	+	N:1	g19340|pos|same|0.733;nbis-gene-52|pos|same|0.997
Antistasin	Liu	g19344	braker	CM067527.1	1740569	1742645	+	Liu_only|C_no_same_strand_model_in_other_annotation	-
Antistasin	Liu	g19345	braker	CM067527.1	1743645	1745175	+	Liu_only|C_no_same_strand_model_in_other_annotation	-
Antistasin	Liu	g19347	braker	CM067527.1	1748742	1750295	+	Liu_only|C_no_same_strand_model_in_other_annotation	-
Antistasin	Liu	g19348	braker	CM067527.1	1760730	1764850	+	Liu_only|C_no_same_strand_model_in_other_annotation	-
Antistasin	Liu	g19349	braker	CM067527.1	1767236	1771256	+	Liu_only|C_no_same_strand_model_in_other_annotation	-
Antistasin	Liu	g19352	braker	CM067527.1	1774800	1778878	+	Liu_only|C_no_same_strand_model_in_other_annotation	-
Antistasin	Liu	g19602	braker	CM067527.1	3318430	3321608	+	Liu_only|C_no_same_strand_model_in_other_annotation	-
Antistasin	Liu	g19603	braker	CM067527.1	3322669	3327139	+	Liu_only|C_no_same_strand_model_in_other_annotation	-
Antistasin	Liu	g19627	braker	CM067527.1	3486954	3489767	+	1:1	CM067527_g491|pos|same|1.0
Antistasin	GALBA	CM067527_g491	GALBA	CM067527.1	3487083	3489706	+	1:1	g19627|pos|same|1.0
Antistasin	Liu	g19843	braker	CM067527.1	4558175	4559309	-	Liu_only|C_no_same_strand_model_in_other_annotation	-
Antistasin	Liu	g19844	braker	CM067527.1	4566134	4567295	+	Liu_only|C_no_same_strand_model_in_other_annotation	-
Antistasin	Liu	g19845	braker	CM067527.1	4567702	4568668	+	Liu_only|C_no_same_strand_model_in_other_annotation	-
Antistasin	Liu	g19890	braker	CM067527.1	4874080	4876052	+	Liu_only|C_no_same_strand_model_in_other_annotation	-
Antistasin	Liu	g19927	braker	CM067527.1	5187643	5188895	-	Liu_only|C_no_same_strand_model_in_other_annotation	-
Antistasin	Liu	g1997	braker	CM067528.1	12600188	12602078	-	Liu_only|C_no_same_strand_model_in_other_annotation	-
Antistasin	Liu	g21252	braker	CM067527.1	14034370	14038804	+	Liu_only|C_no_same_strand_model_in_other_annotation	-
Antistasin	Liu	g3347	braker	CM067529.1	6642961	6648365	-	Liu_only|B_same_strand_model_without_domain_in_other_annotation	CM067529_g1043|neg|same|1.0
Antistasin	Liu	g6789	braker	CM067531.1	5386833	5387805	-	Liu_only|C_no_same_strand_model_in_other_annotation	-
Antistasin	Liu	g7052	braker	CM067531.1	7146041	7157135	+	Liu_only|C_no_same_strand_model_in_other_annotation	CM067531_g1009|neg|opp|1.0
Antistasin	Liu	guamerin_Hman	antithrombotic|no_gene_feature	CM067527.1	3644110	3644962	+	Liu_only|C_no_same_strand_model_in_other_annotation	-
Antistasin	Liu	nbis-gene-21	antithrombotic	CM067527.1	3303627	3305664	-	Liu_only|B_same_strand_model_without_domain_in_other_annotation	CM067527_g470|neg|same|1.0
Antistasin	Liu	nbis-gene-28	antithrombotic	CM067527.1	1778226	1778878	+	Liu_only|C_no_same_strand_model_in_other_annotation	-
Antistasin	Liu	nbis-gene-38	antithrombotic	CM067527.1	3637840	3638485	+	Liu_only|C_no_same_strand_model_in_other_annotation	-
Antistasin	Liu	nbis-gene-39	antithrombotic	CM067527.1	13875410	13876361	+	Liu_only|C_no_same_strand_model_in_other_annotation	-
Antistasin	Liu	nbis-gene-46	antithrombotic	CM067527.1	1776653	1777539	+	Liu_only|C_no_same_strand_model_in_other_annotation	-
Antistasin	Liu	nbis-gene-47	antithrombotic	CM067527.1	1722748	1723702	+	Liu_only|C_no_same_strand_model_in_other_annotation	-
Antistasin	Liu	nbis-gene-48	antithrombotic	CM067527.1	1764101	1764850	+	Liu_only|C_no_same_strand_model_in_other_annotation	-
Antistasin	Liu	nbis-gene-49	antithrombotic	CM067527.1	1768467	1769146	+	Liu_only|C_no_same_strand_model_in_other_annotation	-
Antistasin	Liu	nbis-gene-50	antithrombotic	CM067527.1	1736359	1737189	+	Liu_only|C_no_same_strand_model_in_other_annotation	-
Antistasin	Liu	nbis-gene-53	antithrombotic	CM067527.1	1771533	1772464	+	Liu_only|C_no_same_strand_model_in_other_annotation	-
Antistasin	Liu	nbis-gene-64	antithrombotic	CM067527.1	3630751	3631518	-	Liu_only|C_no_same_strand_model_in_other_annotation	-
Antistasin	Liu	nbis-gene-65	antithrombotic	CM067527.1	3653877	3654579	-	Liu_only|C_no_same_strand_model_in_other_annotation	-
Antistasin	Liu	nbis-gene-66	antithrombotic	CM067527.1	3633567	3634290	-	Liu_only|C_no_same_strand_model_in_other_annotation	-
Antistasin	Liu	nbis-gene-68	antithrombotic	CM067527.1	1746198	1746984	+	Liu_only|C_no_same_strand_model_in_other_annotation	-
Antistasin	Liu	nbis-gene-74	antithrombotic	CM067527.1	827601	829892	-	Liu_only|C_no_same_strand_model_in_other_annotation	-
Antistasin	GALBA	CM067526_g1538	GALBA	CM067526.1	12307370	12309572	-	GALBA_only|B_same_strand_model_without_domain_in_other_annotation	g14285|neg|same|1.0
Antistasin	GALBA	CM067526_g1540	GALBA	CM067526.1	12314617	12315535	-	GALBA_only|C_no_same_strand_model_in_other_annotation	-
Hirudin	Liu	nbis-gene-40	antithrombotic	CM067529.1	12249296	12249899	-	Liu_only|C_no_same_strand_model_in_other_annotation	-
Hirudin	Liu	nbis-gene-44	antithrombotic	CM067529.1	12236780	12237439	-	Liu_only|C_no_same_strand_model_in_other_annotation	-
Kazal_1	Liu	g11429	braker	CM067530.1	5734169	5735475	+	1:1	CM067530_g791|pos|same|1.0
Kazal_1	GALBA	CM067530_g791	GALBA	CM067530.1	5734445	5735472	+	1:1	g11429|pos|same|1.0
Kazal_1	Liu	g13238	braker	CM067526.1	4913942	4924355	-	1:1	CM067526_g639|pos|same|1.0
Kazal_1	GALBA	CM067526_g639	GALBA	CM067526.1	4913945	4924112	-	1:1	g13238|pos|same|1.0
Kazal_1	Liu	g15518	braker	CM067537.1	6007103	6019792	+	1:1	CM067537_g772|pos|same|1.0
Kazal_1	GALBA	CM067537_g772	GALBA	CM067537.1	6007103	6019789	+	1:1	g15518|pos|same|1.0
Kazal_1	Liu	g15519	braker	CM067537.1	6022566	6033695	+	1:1	CM067537_g773|pos|same|0.982;CM067537_g774|neg|opp|1.0;CM067537_g775|neg|same|1.0
Kazal_1	GALBA	CM067537_g773	GALBA	CM067537.1	6022524	6024903	+	1:1	g15519|pos|same|0.982
Kazal_1	Liu	g17142	braker	CM067532.1	6029017	6035221	+	1:1	CM067532_g840|pos|same|1.0
Kazal_1	GALBA	CM067532_g840	GALBA	CM067532.1	6029017	6035218	+	1:1	g17142|pos|same|1.0
Kazal_1	Liu	g21888	braker	CM067533.1	3681987	3684838	-	Liu_only|C_no_same_strand_model_in_other_annotation	-
Kazal_1	Liu	g21889	braker	CM067533.1	3690772	3691670	-	Liu_only|C_no_same_strand_model_in_other_annotation	-
Kazal_1	Liu	g2233	braker	CM067529.1	440871	441919	+	1:1	CM067529_g70|pos|same|1.0
Kazal_1	GALBA	CM067529_g70	GALBA	CM067529.1	440871	441916	+	1:1	g2233|pos|same|1.0
Kazal_1	Liu	g2780	braker	CM067529.1	3634920	3635468	+	Liu_only|C_no_same_strand_model_in_other_annotation	-
Kazal_1	Liu	g2868	braker	CM067529.1	4131812	4132470	-	Liu_only|C_no_same_strand_model_in_other_annotation	-
Kazal_1	Liu	g3963	braker	CM067529.1	10242336	10248571	+	1:1	CM067529_g1540|pos|same|1.0;CM067529_g1541|neg|opp|1.0
Kazal_1	GALBA	CM067529_g1540	GALBA	CM067529.1	10242336	10249185	+	1:1	g3963|pos|same|1.0
Kazal_1	Liu	g5086	braker	CM067534.1	4925369	4928881	+	1:1	CM067534_g662|pos|same|0.999
Kazal_1	GALBA	CM067534_g662	GALBA	CM067534.1	4914159	4928878	+	1:1	g5085|neg|same|0.721;g5086|pos|same|0.999
Kazal_1	Liu	g7586	braker	CM067531.1	10981914	10993587	+	1:1	CM067531_g1540|pos|same|1.0
Kazal_1	GALBA	CM067531_g1540	GALBA	CM067531.1	10984814	10993584	+	1:1	g7586|pos|same|1.0
Kazal_1	Liu	g9821	braker	CM067536.1	5319142	5320085	+	Liu_only|C_no_same_strand_model_in_other_annotation	-
Kazal_1	Liu	nbis-gene-19	antithrombotic	CM067529.1	145942	146796	+	Liu_only|C_no_same_strand_model_in_other_annotation	-
Kazal_1	Liu	nbis-gene-29	antithrombotic	CM067529.1	442752	443621	+	Liu_only|C_no_same_strand_model_in_other_annotation	-
Kazal_1	GALBA	CM067526_g1219	GALBA	CM067526.1	9618626	9637306	-	GALBA_only|C_no_same_strand_model_in_other_annotation	-
Kazal_1	GALBA	CM067526_g1220	GALBA	CM067526.1	9640934	9642514	-	GALBA_only|C_no_same_strand_model_in_other_annotation	-
Kazal_1	GALBA	CM067526_g1221	GALBA	CM067526.1	9645020	9646942	-	GALBA_only|B_same_strand_model_without_domain_in_other_annotation	g13900|neg|same|1.0
Serpin	Liu	g18166	braker	CM067538.1	2158801	2160175	-	Liu_only|C_no_same_strand_model_in_other_annotation	-
Serpin	Liu	g18167	braker	CM067538.1	2163235	2164629	-	Liu_only|C_no_same_strand_model_in_other_annotation	-
Serpin	Liu	g18168	braker	CM067538.1	2173514	2174950	-	N:1	CM067538_g313|pos|same|1.0
Serpin	Liu	g18169	braker	CM067538.1	2177821	2181392	-	N:1	CM067538_g313|pos|same|0.073
Serpin	GALBA	CM067538_g313	GALBA	CM067538.1	2170037	2178081	-	N:1	g18168|pos|same|1.0;g18169|pos|same|0.073
Serpin	Liu	g18170	braker	CM067538.1	2182331	2184254	-	1:1	CM067538_g314|pos|same|1.0
Serpin	GALBA	CM067538_g314	GALBA	CM067538.1	2182334	2182573	-	1:1	g18170|pos|same|1.0
Serpin	Liu	g18171	braker	CM067538.1	2185716	2186839	-	1:1	CM067538_g315|pos|same|1.0
Serpin	GALBA	CM067538_g315	GALBA	CM067538.1	2185719	2186839	-	1:1	g18171|pos|same|1.0
Serpin	Liu	g18173	braker	CM067538.1	2191193	2192566	-	1:1	CM067538_g317|pos|same|1.0
Serpin	GALBA	CM067538_g317	GALBA	CM067538.1	2191196	2191426	-	1:1	g18173|pos|same|1.0
Serpin	Liu	g18175	braker	CM067538.1	2196637	2198092	-	1:1	CM067538_g319|pos|same|1.0
Serpin	GALBA	CM067538_g319	GALBA	CM067538.1	2196640	2197762	-	1:1	g18175|pos|same|1.0
Serpin	Liu	g18176	braker	CM067538.1	2199963	2209547	-	1:1	CM067538_g320|pos|same|1.0
Serpin	GALBA	CM067538_g320	GALBA	CM067538.1	2199966	2209369	-	1:1	g18176|pos|same|1.0
Serpin	Liu	g20750	braker	CM067527.1	10784551	10784997	-	1:1	CM067527_g1408|pos|same|1.0
Serpin	GALBA	CM067527_g1408	GALBA	CM067527.1	10784554	10784829	-	1:1	g20750|pos|same|1.0
Serpin	Liu	g20751	braker	CM067527.1	10785861	10786562	-	1:1	CM067527_g1409|pos|same|1.0
Serpin	GALBA	CM067527_g1409	GALBA	CM067527.1	10785864	10786142	-	1:1	g20751|pos|same|1.0
Serpin	Liu	g20752	braker	CM067527.1	10787045	10787581	-	1:1	CM067527_g1410|pos|same|0.994
Serpin	GALBA	CM067527_g1410	GALBA	CM067527.1	10787048	10787957	-	1:1	g20752|pos|same|0.994
Serpin	Liu	g20753	braker	CM067527.1	10788758	10790089	-	1:1	CM067527_g1411|pos|same|1.0
Serpin	GALBA	CM067527_g1411	GALBA	CM067527.1	10788761	10790089	-	1:1	g20753|pos|same|1.0
Serpin	Liu	g20754	braker	CM067527.1	10792047	10793685	-	1:1	CM067527_g1412|pos|same|1.0
Serpin	GALBA	CM067527_g1412	GALBA	CM067527.1	10792050	10793685	-	1:1	g20754|pos|same|1.0
Serpin	Liu	g20755	braker	CM067527.1	10796210	10799735	-	1:1	CM067527_g1413|pos|same|1.0
Serpin	GALBA	CM067527_g1413	GALBA	CM067527.1	10799352	10799735	-	1:1	g20755|pos|same|1.0
Serpin	Liu	g20756	braker	CM067527.1	10802303	10804072	-	1:1	CM067527_g1414|pos|same|1.0
Serpin	GALBA	CM067527_g1414	GALBA	CM067527.1	10802306	10804072	-	1:1	g20756|pos|same|1.0
Serpin	Liu	g20757	braker	CM067527.1	10805108	10805893	-	1:1	CM067527_g1415|pos|same|1.0
Serpin	GALBA	CM067527_g1415	GALBA	CM067527.1	10805111	10805689	-	1:1	g20757|pos|same|1.0
Serpin	Liu	g20758	braker	CM067527.1	10807061	10808460	-	1:1	CM067527_g1416|pos|same|1.0
Serpin	GALBA	CM067527_g1416	GALBA	CM067527.1	10807064	10808460	-	1:1	g20758|pos|same|1.0
Serpin	Liu	g3717	braker	CM067529.1	8846298	8847590	-	1:1	CM067529_g1320|pos|same|1.0
Serpin	GALBA	CM067529_g1320	GALBA	CM067529.1	8846301	8847569	-	1:1	g3717|pos|same|1.0
Serpin	Liu	g8840	braker	CM067535.1	7856798	7859086	+	1:1	CM067535_g1105|pos|same|0.999
Serpin	GALBA	CM067535_g1105	GALBA	CM067535.1	7855564	7859083	+	1:1	g8839|neg|same|0.745;g8840|pos|same|0.999
Serpin	Liu	g8849	braker	CM067535.1	7904340	7905936	-	1:1	CM067535_g1113|pos|same|1.0
Serpin	GALBA	CM067535_g1113	GALBA	CM067535.1	7904343	7905671	-	1:1	g8849|pos|same|1.0
Thyroglobulin_1	Liu	g12789	braker	CM067526.1	2189367	2194264	-	1:1	CM067526_g321|pos|same|1.0
Thyroglobulin_1	GALBA	CM067526_g321	GALBA	CM067526.1	2189370	2194264	-	1:1	g12789|pos|same|1.0
Thyroglobulin_1	Liu	g1650	braker	CM067528.1	10200360	10201969	-	1:1	CM067528_g1519|pos|same|1.0
Thyroglobulin_1	GALBA	CM067528_g1519	GALBA	CM067528.1	10200363	10201921	-	1:1	g1650|pos|same|1.0
Thyroglobulin_1	Liu	g3547	braker	CM067529.1	7437808	7443168	-	1:1	CM067529_g1147|pos|same|1.0
Thyroglobulin_1	GALBA	CM067529_g1147	GALBA	CM067529.1	7438744	7440329	-	1:1	g3547|pos|same|1.0
Thyroglobulin_1	Liu	g474	braker	CM067528.1	2784912	2786651	+	1:1	CM067528_g423|pos|same|0.998
Thyroglobulin_1	GALBA	CM067528_g423	GALBA	CM067528.1	2784585	2786648	+	1:1	g474|pos|same|0.998
Thyroglobulin_1	GALBA	CM067536_g298	GALBA	CM067536.1	2621649	2623254	-	GALBA_only|B_same_strand_model_without_domain_in_other_annotation	g9488|neg|same|0.293;g9489|neg|same|1.0
TIL	Liu	g20706	braker	CM067527.1	10479596	10499195	+	1:1	CM067527_g1372|pos|same|1.0
TIL	GALBA	CM067527_g1372	GALBA	CM067527.1	10479596	10498843	+	1:1	g20706|pos|same|1.0
TIL	Liu	g8405	braker	CM067535.1	5020215	5043278	-	1:1	CM067535_g682|pos|same|1.0
TIL	GALBA	CM067535_g682	GALBA	CM067535.1	5020218	5034774	-	1:1	g8405|pos|same|1.0
TIL	Liu	g8747	braker	CM067535.1	7034850	7101262	-	1:1	CM067535_g1007|pos|same|1.0
TIL	GALBA	CM067535_g1007	GALBA	CM067535.1	7038585	7100960	-	1:1	g8747|pos|same|1.0
TIL	Liu	g8825	braker	CM067535.1	7694998	7721935	+	1:1	CM067535_g1088|pos|same|1.0
TIL	GALBA	CM067535_g1088	GALBA	CM067535.1	7695223	7706911	+	1:1	g8825|pos|same|1.0

### Sheet: track_overlaps
family	antithrombotic_gene	braker_gene	seq	start	end	overlap_frac
Antistasin	nbis-gene-28	g19352	CM067527.1	1778226	1778878	1
Antistasin	nbis-gene-46	g19352	CM067527.1	1776653	1777539	1
Antistasin	nbis-gene-48	g19348	CM067527.1	1764101	1764850	1
Antistasin	nbis-gene-49	g19349	CM067527.1	1768467	1769146	1
