## Additional file 5 for "Comparative analysis of protease-inhibitor gene family counts under different counting units and genome annotations"

### Sheet: README
Additional file 5. Genome search for Kunitz/BPTI domains without gene models.
Sheet summary: annotated Kunitz/BPTI-positive genes, genes detected with all queries (self_hit), recovered without the target species' queries (loso), and candidate regions by class and evidence.
Sheet candidate_regions: all candidate regions with domain segments (1-based genomic coordinates).
Classes: outside_CDS_span_of_any_model; within_CDS_span_of_model_not_on_same_strand_CDS (model on either strand); on_same_strand_CDS_of_model_without_domain.
Evidence: high, gathering-threshold miniprot support from >=2 different queries of >=2 species; medium, other gathering-threshold miniprot support; low, E-value threshold only or six-frame translation only.
methods column: miniprot:ga / miniprot:e3 (gathering threshold / sequence and domain E-value <=1e-3), sixframe:ga / sixframe:e3.

### Sheet: summary
species	annotated	self_hit	loso_recovered	loso_rate	U_high	U_med	U_low	I_high	I_med	I_low	M_high	M_med	M_low
Hirudinaria manillensis	4	4	3	0.75	0	0	0	0	1	0	0	0	2
Ixodes scapularis	114	114	35	0.307	18	20	75	0	2	9	0	0	5
Necator americanus	82	82	57	0.695	1	3	6	1	2	2	1	1	3
Aedes aegypti	5	5	4	0.8	0	0	0	0	0	0	0	0	0
Desmodus rotundus	18	18	15	0.833	1	1	4	10	1	1	0	0	0
Capitella teleta	37	37	19	0.514	1	3	15	1	2	3	0	1	0
Caenorhabditis elegans	39	39	32	0.821	0	0	0	0	0	0	0	0	1
Drosophila melanogaster	39	39	14	0.359	1	0	2	0	0	0	0	0	0

### Sheet: positive_control
species	annotated_kunitz_genes	recovered_loso_ga	recovery_rate	not_recovered
Hirudinaria manillensis	4	3	0.75	g9699
Ixodes scapularis	114	35	0.307018	GeneID:115308943,GeneID:115310232,GeneID:115314294,GeneID:115314296,GeneID:115316203,GeneID:115316572,GeneID:115316580,GeneID:115316581,GeneID:115317254,GeneID:115322175,GeneID:115322177,GeneID:115328135,GeneID:115328136,GeneID:115328147,GeneID:115328148,GeneID:115328153,GeneID:115328155,GeneID:115328178,GeneID:115328185,GeneID:115329463,GeneID:115329464,GeneID:115329496,GeneID:115332549,GeneID:1…
Necator americanus	82	57	0.695122	RB195_000827,RB195_001239,RB195_002040,RB195_002996,RB195_003012,RB195_003013,RB195_003014,RB195_003016,RB195_005694,RB195_005695,RB195_007864,RB195_009896,RB195_011192,RB195_015654,RB195_016025,RB195_016028,RB195_016029,RB195_016030,RB195_016031,RB195_016694,RB195_017046,RB195_017053,RB195_017923,RB195_020264,RB195_020840
Aedes aegypti	5	4	0.8	GeneID:5573701
Desmodus rotundus	18	15	0.833333	GeneID:112308001,GeneID:112309556,GeneID:112319797
Capitella teleta	37	19	0.513514	CAPTEDRAFT_100485,CAPTEDRAFT_122198,CAPTEDRAFT_128680,CAPTEDRAFT_141742,CAPTEDRAFT_154579,CAPTEDRAFT_158152,CAPTEDRAFT_158768,CAPTEDRAFT_159263,CAPTEDRAFT_168416,CAPTEDRAFT_175753,CAPTEDRAFT_204732,CAPTEDRAFT_223361,CAPTEDRAFT_226094,CAPTEDRAFT_227119,CAPTEDRAFT_227921,CAPTEDRAFT_50617,CAPTEDRAFT_50637,CAPTEDRAFT_80994
Caenorhabditis elegans	39	32	0.820513	CELE_C02F12.5,CELE_C10G8.2,CELE_C10G8.3,CELE_C49H3.16,CELE_K11D12.13,CELE_K12G11.6,CELE_W05B2.2
Drosophila melanogaster	39	14	0.358974	Dmel_CG14298,Dmel_CG16704,Dmel_CG30203,Dmel_CG31609,Dmel_CG31777,Dmel_CG31778,Dmel_CG31779,Dmel_CG3513,Dmel_CG42460,Dmel_CG42461,Dmel_CG42462,Dmel_CG42463,Dmel_CG42464,Dmel_CG42465,Dmel_CG42466,Dmel_CG42537,Dmel_CG42538,Dmel_CG42602,Dmel_CG42713,Dmel_CG42716,Dmel_CG42717,Dmel_CG42827,Dmel_CG42828,Dmel_CG43165,Dmel_CG43350

### Sheet: candidate_regions
species	locus	seq	start	end	strand	class	evidence	methods	n_ga_queries	ga_query_species	same_strand_cds_genes	gene_cds_spans	domain_segments
Hirudinaria manillensis	L1	CM067527.1	1580045	1580200	-	within_CDS_span_of_model_not_on_same_strand_CDS	medium	miniprot:ga,sixframe:ga	2	Caenorhabditis elegans	-	g19318	1580045-1580200
Hirudinaria manillensis	L2	CM067528.1	8224277	8224408	+	on_same_strand_CDS_of_model_without_domain	low	sixframe:ga	0	-	g1322	g1322	8224277-8224408
Hirudinaria manillensis	L3	CM067532.1	5695899	5696033	-	on_same_strand_CDS_of_model_without_domain	low	sixframe:ga	0	-	g17094	g17094	5695899-5696033
Ixodes scapularis	L1	NW_024609835.1	11658389	11658475	-	outside_CDS_span_of_any_model	low	sixframe:ga	0	-	-	-	11658389-11658475
Ixodes scapularis	L2	NW_024609835.1	79659983	79660135	+	outside_CDS_span_of_any_model	high	miniprot:ga,sixframe:ga	5	capitella,fly,hookworm	-	-	79659983-79660135
Ixodes scapularis	L3	NW_024609835.1	168568365	168568490	-	outside_CDS_span_of_any_model	low	sixframe:ga	0	-	-	-	168568365-168568490
Ixodes scapularis	L4	NW_024609835.1	168569944	168570108	-	outside_CDS_span_of_any_model	low	sixframe:ga	0	-	-	-	168569944-168570108
Ixodes scapularis	L5	NW_024609835.1	169636318	169636470	-	outside_CDS_span_of_any_model	high	miniprot:ga,sixframe:ga	7	capitella,hookworm	-	-	169636318-169636470
Ixodes scapularis	L6	NW_024609835.1	169693242	169693397	-	outside_CDS_span_of_any_model	medium	miniprot:ga,sixframe:ga	1	Capitella teleta	-	-	169693242-169693397
Ixodes scapularis	L7	NW_024609835.1	169719577	169719744	-	outside_CDS_span_of_any_model	medium	miniprot:ga,sixframe:ga	3	Necator americanus	-	-	169719577-169719744
Ixodes scapularis	L8	NW_024609835.1	169733661	169733813	-	outside_CDS_span_of_any_model	medium	miniprot:ga,sixframe:ga	6	Necator americanus	-	-	169733661-169733813
Ixodes scapularis	L9	NW_024609835.1	169804236	169804391	-	outside_CDS_span_of_any_model	medium	miniprot:ga,sixframe:ga	3	Necator americanus	-	-	169804236-169804391
Ixodes scapularis	L10	NW_024609835.1	244155442	244155600	+	outside_CDS_span_of_any_model	low	sixframe:ga	0	-	-	-	244155442-244155600
Ixodes scapularis	L11	NW_024609835.1	244332097	244332255	+	outside_CDS_span_of_any_model	high	miniprot:ga,sixframe:ga	2	fly,hookworm	-	-	244332097-244332255
Ixodes scapularis	L12	NW_024609836.1	42348103	42348255	+	outside_CDS_span_of_any_model	high	miniprot:ga,sixframe:ga	3	bat,hookworm	-	-	42348103-42348255
Ixodes scapularis	L13	NW_024609836.1	42478113	42478271	+	outside_CDS_span_of_any_model	medium	miniprot:ga,sixframe:ga	1	Desmodus rotundus	-	-	42478113-42478271
Ixodes scapularis	L14	NW_024609836.1	42481820	42481978	+	outside_CDS_span_of_any_model	low	sixframe:ga	0	-	-	-	42481820-42481978
Ixodes scapularis	L15	NW_024609836.1	42708183	42708308	-	outside_CDS_span_of_any_model	low	sixframe:ga	0	-	-	-	42708183-42708308
Ixodes scapularis	L16	NW_024609836.1	47398529	47398684	+	within_CDS_span_of_model_not_on_same_strand_CDS	low	sixframe:ga	0	-	-	GeneID:115329447	47398529-47398684
Ixodes scapularis	L17	NW_024609836.1	47405717	47405860	+	within_CDS_span_of_model_not_on_same_strand_CDS	low	sixframe:ga	0	-	-	GeneID:115329447	47405717-47405860
Ixodes scapularis	L18	NW_024609836.1	53197427	53197606	+	outside_CDS_span_of_any_model	low	sixframe:ga	0	-	-	-	53197427-53197606
Ixodes scapularis	L19	NW_024609836.1	53240509	53240655	+	outside_CDS_span_of_any_model	low	sixframe:ga	0	-	-	-	53240509-53240655
Ixodes scapularis	L20	NW_024609836.1	53243193	53243303	+	outside_CDS_span_of_any_model	low	sixframe:ga	0	-	-	-	53243193-53243303
Ixodes scapularis	L21	NW_024609836.1	53459350	53459520	+	outside_CDS_span_of_any_model	low	sixframe:ga	0	-	-	-	53459350-53459520
Ixodes scapularis	L22	NW_024609836.1	53602923	53603045	+	on_same_strand_CDS_of_model_without_domain	low	miniprot:e3	0	-	GeneID:115319804	GeneID:115319804	53602923-53603045
Ixodes scapularis	L23	NW_024609836.1	53722578	53722727	+	outside_CDS_span_of_any_model	medium	miniprot:ga,sixframe:ga	1	Necator americanus	-	-	53722578-53722727
Ixodes scapularis	L24	NW_024609836.1	54795969	54796097	-	outside_CDS_span_of_any_model	low	sixframe:ga	0	-	-	-	54795969-54796097
Ixodes scapularis	L25	NW_024609836.1	54869427	54869501	+	outside_CDS_span_of_any_model	low	sixframe:ga	0	-	-	-	54869427-54869501
Ixodes scapularis	L26	NW_024609836.1	55042641	55042715	+	outside_CDS_span_of_any_model	low	sixframe:ga	0	-	-	-	55042641-55042715
Ixodes scapularis	L27	NW_024609836.1	55401265	55401369	+	outside_CDS_span_of_any_model	low	sixframe:ga	0	-	-	-	55401265-55401369
Ixodes scapularis	L28	NW_024609836.1	55407953	55408108	-	outside_CDS_span_of_any_model	low	sixframe:ga	0	-	-	-	55407953-55408108
Ixodes scapularis	L29	NW_024609836.1	55410830	55410988	-	outside_CDS_span_of_any_model	low	sixframe:ga	0	-	-	-	55410830-55410988
Ixodes scapularis	L30	NW_024609836.1	55530921	55531076	-	outside_CDS_span_of_any_model	low	sixframe:ga	0	-	-	-	55530921-55531076
Ixodes scapularis	L31	NW_024609836.1	55533474	55533632	-	outside_CDS_span_of_any_model	low	sixframe:ga	0	-	-	-	55533474-55533632
Ixodes scapularis	L32	NW_024609836.1	64184772	64184930	-	outside_CDS_span_of_any_model	low	sixframe:ga	0	-	-	-	64184772-64184930
Ixodes scapularis	L33	NW_024609836.1	65214763	65214918	+	outside_CDS_span_of_any_model	medium	miniprot:ga,sixframe:ga	1	Ixodes scapularis	-	-	65214763-65214918
Ixodes scapularis	L34	NW_024609836.1	65554241	65554369	+	outside_CDS_span_of_any_model	low	sixframe:ga	0	-	-	-	65554241-65554369
Ixodes scapularis	L35	NW_024609836.1	65572952	65573080	+	outside_CDS_span_of_any_model	low	sixframe:ga	0	-	-	-	65572952-65573080
Ixodes scapularis	L36	NW_024609836.1	65644478	65644597	+	outside_CDS_span_of_any_model	low	sixframe:ga	0	-	-	-	65644478-65644597
Ixodes scapularis	L37	NW_024609836.1	65795904	65796026	+	on_same_strand_CDS_of_model_without_domain	low	miniprot:e3	0	-	GeneID:120839536	GeneID:120839536	65795904-65796026
Ixodes scapularis	L38	NW_024609836.1	65825304	65825426	+	outside_CDS_span_of_any_model	low	miniprot:e3	0	-	-	-	65825304-65825426
Ixodes scapularis	L39	NW_024609836.1	65862800	65862922	+	outside_CDS_span_of_any_model	low	miniprot:e3	0	-	-	-	65862800-65862922
Ixodes scapularis	L40	NW_024609836.1	65895833	65895955	+	outside_CDS_span_of_any_model	medium	miniprot:ga	1	Ixodes scapularis	-	-	65895833-65895955
Ixodes scapularis	L41	NW_024609836.1	65927653	65927775	+	outside_CDS_span_of_any_model	medium	miniprot:ga	1	Ixodes scapularis	-	-	65927653-65927775
Ixodes scapularis	L42	NW_024609836.1	65961411	65961533	+	on_same_strand_CDS_of_model_without_domain	low	miniprot:e3	0	-	GeneID:120839535	GeneID:120839535	65961411-65961533
Ixodes scapularis	L43	NW_024609836.1	66208888	66209037	-	outside_CDS_span_of_any_model	low	sixframe:ga	0	-	-	-	66208888-66209037
Ixodes scapularis	L44	NW_024609836.1	66548903	66549058	+	outside_CDS_span_of_any_model	low	sixframe:ga	0	-	-	-	66548903-66549058
Ixodes scapularis	L45	NW_024609836.1	66550418	66550576	-	outside_CDS_span_of_any_model	low	sixframe:ga	0	-	-	-	66550418-66550576
Ixodes scapularis	L46	NW_024609836.1	66916752	66916856	-	outside_CDS_span_of_any_model	low	sixframe:ga	0	-	-	-	66916752-66916856
Ixodes scapularis	L47	NW_024609836.1	73333515	73333649	+	outside_CDS_span_of_any_model	medium	miniprot:ga,sixframe:ga	1	Ixodes scapularis	-	-	73333515-73333649
Ixodes scapularis	L48	NW_024609836.1	73395084	73395221	+	outside_CDS_span_of_any_model	low	sixframe:ga	0	-	-	-	73395084-73395221
Ixodes scapularis	L49	NW_024609836.1	73587378	73587515	-	outside_CDS_span_of_any_model	low	sixframe:ga	0	-	-	-	73587378-73587515
Ixodes scapularis	L50	NW_024609836.1	74162562	74162720	-	outside_CDS_span_of_any_model	medium	miniprot:ga,sixframe:ga	1	Capitella teleta	-	-	74162562-74162720
Ixodes scapularis	L51	NW_024609836.1	74502115	74502246	+	outside_CDS_span_of_any_model	low	sixframe:ga	0	-	-	-	74502115-74502246
Ixodes scapularis	L52	NW_024609836.1	74513421	74513549	+	outside_CDS_span_of_any_model	low	sixframe:ga	0	-	-	-	74513421-74513549
Ixodes scapularis	L53	NW_024609836.1	78104048	78104182	-	outside_CDS_span_of_any_model	low	sixframe:ga	0	-	-	-	78104048-78104182
Ixodes scapularis	L54	NW_024609836.1	78366664	78366822	+	outside_CDS_span_of_any_model	low	sixframe:ga	0	-	-	-	78366664-78366822
Ixodes scapularis	L55	NW_024609836.1	78408032	78408190	+	outside_CDS_span_of_any_model	low	sixframe:ga	0	-	-	-	78408032-78408190
Ixodes scapularis	L56	NW_024609836.1	78514026	78514160	+	outside_CDS_span_of_any_model	low	sixframe:ga	0	-	-	-	78514026-78514160
Ixodes scapularis	L57	NW_024609836.1	78594806	78594943	+	outside_CDS_span_of_any_model	low	sixframe:ga	0	-	-	-	78594806-78594943
Ixodes scapularis	L58	NW_024609836.1	78819397	78819534	-	outside_CDS_span_of_any_model	low	sixframe:ga	0	-	-	-	78819397-78819534
Ixodes scapularis	L59	NW_024609836.1	78852855	78852992	-	outside_CDS_span_of_any_model	low	sixframe:ga	0	-	-	-	78852855-78852992
Ixodes scapularis	L60	NW_024609836.1	79094455	79094586	-	outside_CDS_span_of_any_model	low	sixframe:ga	0	-	-	-	79094455-79094586
Ixodes scapularis	L61	NW_024609836.1	79166637	79166768	-	outside_CDS_span_of_any_model	low	sixframe:ga	0	-	-	-	79166637-79166768
Ixodes scapularis	L62	NW_024609836.1	79450103	79450258	+	on_same_strand_CDS_of_model_without_domain	low	sixframe:ga	0	-	GeneID:120846780	GeneID:120846780	79450103-79450258
Ixodes scapularis	L63	NW_024609836.1	79748864	79749022	-	outside_CDS_span_of_any_model	medium	miniprot:ga,sixframe:ga	1	Necator americanus	-	-	79748864-79749022
Ixodes scapularis	L64	NW_024609836.1	79765645	79765803	-	outside_CDS_span_of_any_model	medium	miniprot:ga,sixframe:ga	2	Necator americanus	-	-	79765645-79765803
Ixodes scapularis	L65	NW_024609836.1	79811939	79812097	-	outside_CDS_span_of_any_model	high	miniprot:ga,sixframe:ga	6	fly,hookworm	-	-	79811939-79812097
Ixodes scapularis	L66	NW_024609836.1	80150469	80150624	+	outside_CDS_span_of_any_model	medium	miniprot:ga,sixframe:ga	1	Ixodes scapularis	-	-	80150469-80150624
Ixodes scapularis	L67	NW_024609836.1	80238842	80238997	-	outside_CDS_span_of_any_model	medium	miniprot:ga,sixframe:ga	1	Ixodes scapularis	-	-	80238842-80238997
Ixodes scapularis	L68	NW_024609836.1	80295711	80295866	-	outside_CDS_span_of_any_model	medium	miniprot:ga,sixframe:ga	1	Ixodes scapularis	-	-	80295711-80295866
Ixodes scapularis	L69	NW_024609836.1	80380964	80381119	-	outside_CDS_span_of_any_model	medium	miniprot:ga,sixframe:ga	1	Ixodes scapularis	-	-	80380964-80381119
Ixodes scapularis	L70	NW_024609836.1	86312584	86312739	-	outside_CDS_span_of_any_model	high	miniprot:ga,sixframe:ga	2	hookworm,leech	-	-	86312584-86312739
Ixodes scapularis	L71	NW_024609836.1	86315408	86315572	-	outside_CDS_span_of_any_model	high	miniprot:ga,sixframe:ga	2	hookworm,leech	-	-	86315408-86315572
Ixodes scapularis	L72	NW_024609836.1	86319941	86320114	-	outside_CDS_span_of_any_model	high	miniprot:ga,sixframe:ga	6	celeg,leech	-	-	86319941-86320114
Ixodes scapularis	L73	NW_024609836.1	86327909	86328079	-	outside_CDS_span_of_any_model	high	miniprot:ga,sixframe:ga	6	celeg,leech	-	-	86327909-86328079
Ixodes scapularis	L74	NW_024609836.1	86333135	86333308	-	outside_CDS_span_of_any_model	high	miniprot:ga,sixframe:ga	6	celeg,leech	-	-	86333135-86333308
Ixodes scapularis	L75	NW_024609836.1	86338377	86338550	-	outside_CDS_span_of_any_model	high	miniprot:ga,sixframe:ga	5	celeg,hookworm,leech	-	-	86338377-86338550
Ixodes scapularis	L76	NW_024609836.1	88180079	88180195	-	outside_CDS_span_of_any_model	low	sixframe:ga	0	-	-	-	88180079-88180195
Ixodes scapularis	L77	NW_024609836.1	95038320	95038448	-	outside_CDS_span_of_any_model	low	sixframe:ga	0	-	-	-	95038320-95038448
Ixodes scapularis	L78	NW_024609837.1	5019810	5019974	-	outside_CDS_span_of_any_model	low	sixframe:ga	0	-	-	-	5019810-5019974
Ixodes scapularis	L79	NW_024609837.1	87870481	87870639	+	outside_CDS_span_of_any_model	high	miniprot:ga,sixframe:ga	2	hookworm,tick	-	-	87870481-87870639
Ixodes scapularis	L80	NW_024609839.1	33442798	33442953	-	outside_CDS_span_of_any_model	low	sixframe:ga	0	-	-	-	33442798-33442953
Ixodes scapularis	L81	NW_024609839.1	33449953	33450117	-	outside_CDS_span_of_any_model	low	sixframe:ga	0	-	-	-	33449953-33450117
Ixodes scapularis	L82	NW_024609839.1	51855886	51856038	-	outside_CDS_span_of_any_model	low	sixframe:ga	0	-	-	-	51855886-51856038
Ixodes scapularis	L83	NW_024609839.1	51858690	51858845	-	outside_CDS_span_of_any_model	low	sixframe:ga	0	-	-	-	51858690-51858845
Ixodes scapularis	L84	NW_024609839.1	71461325	71461492	-	outside_CDS_span_of_any_model	low	sixframe:ga	0	-	-	-	71461325-71461492
Ixodes scapularis	L85	NW_024609839.1	71462655	71462843	-	outside_CDS_span_of_any_model	low	sixframe:ga	0	-	-	-	71462655-71462843
Ixodes scapularis	L86	NW_024609839.1	71468971	71469102	-	outside_CDS_span_of_any_model	low	sixframe:ga	0	-	-	-	71468971-71469102
Ixodes scapularis	L87	NW_024609839.1	71505201	71505356	-	within_CDS_span_of_model_not_on_same_strand_CDS	medium	miniprot:ga,sixframe:ga	1	Ixodes scapularis	-	GeneID:120842941	71505201-71505356
Ixodes scapularis	L88	NW_024609846.1	100184918	100185076	+	outside_CDS_span_of_any_model	low	sixframe:ga	0	-	-	-	100184918-100185076
Ixodes scapularis	L89	NW_024609847.1	145226	145354	+	outside_CDS_span_of_any_model	low	sixframe:ga	0	-	-	-	145226-145354
Ixodes scapularis	L90	NW_024609857.1	152291730	152291882	+	outside_CDS_span_of_any_model	high	miniprot:ga,sixframe:ga	8	bat,hookworm	-	-	152291730-152291882
Ixodes scapularis	L91	NW_024609857.1	152367773	152367925	+	outside_CDS_span_of_any_model	high	miniprot:ga,sixframe:ga	4	bat,fly,hookworm	-	-	152367773-152367925
Ixodes scapularis	L92	NW_024609857.1	152613793	152613945	-	outside_CDS_span_of_any_model	medium	miniprot:ga,sixframe:ga	1	Drosophila melanogaster	-	-	152613793-152613945
Ixodes scapularis	L93	NW_024609868.1	154589163	154589315	-	outside_CDS_span_of_any_model	low	sixframe:ga	0	-	-	-	154589163-154589315
Ixodes scapularis	L94	NW_024609868.1	155332996	155333148	-	within_CDS_span_of_model_not_on_same_strand_CDS	low	sixframe:ga	0	-	-	GeneID:115318058	155332996-155333148
Ixodes scapularis	L95	NW_024609877.1	193603	193767	+	outside_CDS_span_of_any_model	low	sixframe:ga	0	-	-	-	193603-193767
Ixodes scapularis	L96	NW_024609879.1	8509229	8509384	-	on_same_strand_CDS_of_model_without_domain	low	sixframe:ga	0	-	GeneID:115323034	GeneID:115323034	8509229-8509384
Ixodes scapularis	L97	NW_024609879.1	9236944	9237099	-	outside_CDS_span_of_any_model	low	sixframe:ga	0	-	-	-	9236944-9237099
Ixodes scapularis	L98	NW_024609879.1	22198288	22198443	-	outside_CDS_span_of_any_model	low	sixframe:ga	0	-	-	-	22198288-22198443
Ixodes scapularis	L99	NW_024609879.1	23439599	23439754	-	outside_CDS_span_of_any_model	low	sixframe:ga	0	-	-	-	23439599-23439754
Ixodes scapularis	L100	NW_024609879.1	31339143	31339262	-	outside_CDS_span_of_any_model	low	sixframe:ga	0	-	-	-	31339143-31339262
Ixodes scapularis	L101	NW_024609879.1	62637668	62637823	+	outside_CDS_span_of_any_model	low	sixframe:ga	0	-	-	-	62637668-62637823
Ixodes scapularis	L102	NW_024609879.1	103482783	103482941	-	outside_CDS_span_of_any_model	low	sixframe:ga	0	-	-	-	103482783-103482941
Ixodes scapularis	L103	NW_024609880.1	29835939	29836076	+	outside_CDS_span_of_any_model	low	sixframe:ga	0	-	-	-	29835939-29836076
Ixodes scapularis	L104	NW_024609880.1	124649318	124649473	+	outside_CDS_span_of_any_model	low	sixframe:ga	0	-	-	-	124649318-124649473
Ixodes scapularis	L105	NW_024609880.1	124662611	124662763	+	outside_CDS_span_of_any_model	low	sixframe:ga	0	-	-	-	124662611-124662763
Ixodes scapularis	L106	NW_024609880.1	124667062	124667217	-	outside_CDS_span_of_any_model	low	sixframe:ga	0	-	-	-	124667062-124667217
Ixodes scapularis	L107	NW_024609880.1	125577143	125577256	+	within_CDS_span_of_model_not_on_same_strand_CDS	low	sixframe:ga	0	-	-	GeneID:120850764	125577143-125577256
Ixodes scapularis	L108	NW_024609880.1	125591708	125591860	+	within_CDS_span_of_model_not_on_same_strand_CDS	low	sixframe:ga	0	-	-	GeneID:120850764	125591708-125591860
Ixodes scapularis	L109	NW_024609880.1	125594427	125594576	+	within_CDS_span_of_model_not_on_same_strand_CDS	low	sixframe:ga	0	-	-	GeneID:120850764	125594427-125594576
Ixodes scapularis	L110	NW_024609880.1	127716628	127716783	-	within_CDS_span_of_model_not_on_same_strand_CDS	low	sixframe:ga	0	-	-	GeneID:120846815	127716628-127716783
Ixodes scapularis	L111	NW_024609880.1	127728725	127728880	-	within_CDS_span_of_model_not_on_same_strand_CDS	low	sixframe:ga	0	-	-	GeneID:120846815	127728725-127728880
Ixodes scapularis	L112	NW_024609880.1	127729176	127729334	-	within_CDS_span_of_model_not_on_same_strand_CDS	medium	miniprot:ga,sixframe:ga	1	Drosophila melanogaster	-	GeneID:120846815	127729176-127729334
Ixodes scapularis	L113	NW_024609880.1	127745614	127745769	-	within_CDS_span_of_model_not_on_same_strand_CDS	low	sixframe:ga	0	-	-	GeneID:120846815	127745614-127745769
Ixodes scapularis	L114	NW_024609881.1	10718517	10718675	+	outside_CDS_span_of_any_model	high	miniprot:ga,sixframe:ga	7	bat,fly,hookworm	-	-	10718517-10718675
Ixodes scapularis	L115	NW_024609881.1	11594388	11594546	-	outside_CDS_span_of_any_model	medium	miniprot:ga,sixframe:ga	1	Necator americanus	-	-	11594388-11594546
Ixodes scapularis	L116	NW_024609881.1	15339859	15340017	+	outside_CDS_span_of_any_model	high	miniprot:ga,sixframe:ga	8	fly,hookworm	-	-	15339859-15340017
Ixodes scapularis	L117	NW_024609882.1	98020300	98020458	-	outside_CDS_span_of_any_model	low	sixframe:ga	0	-	-	-	98020300-98020458
Ixodes scapularis	L118	NW_024609883.1	20986767	20986904	-	outside_CDS_span_of_any_model	low	sixframe:ga	0	-	-	-	20986767-20986904
Ixodes scapularis	L119	NW_024609883.1	21056426	21056563	-	outside_CDS_span_of_any_model	low	sixframe:ga	0	-	-	-	21056426-21056563
Ixodes scapularis	L120	NW_024609883.1	33596534	33596686	-	outside_CDS_span_of_any_model	medium	miniprot:ga,sixframe:ga	1	Ixodes scapularis	-	-	33596534-33596686
Ixodes scapularis	L121	NW_024609904.1	462320	462478	+	outside_CDS_span_of_any_model	high	miniprot:ga,sixframe:ga	8	fly,hookworm	-	-	462320-462478
Ixodes scapularis	L122	NW_024609914.1	350217	350354	-	outside_CDS_span_of_any_model	low	sixframe:ga	0	-	-	-	350217-350354
Ixodes scapularis	L123	NW_024609999.1	36394	36549	-	outside_CDS_span_of_any_model	low	sixframe:ga	0	-	-	-	36394-36549
Ixodes scapularis	L124	NW_024610041.1	342632	342739	-	outside_CDS_span_of_any_model	low	sixframe:ga	0	-	-	-	342632-342739
Ixodes scapularis	L125	NW_024610041.1	384639	384770	-	outside_CDS_span_of_any_model	low	sixframe:ga	0	-	-	-	384639-384770
Ixodes scapularis	L126	NW_024610041.1	588000	588098	+	outside_CDS_span_of_any_model	low	sixframe:ga	0	-	-	-	588000-588098
Ixodes scapularis	L127	NW_024610041.1	709511	709654	+	outside_CDS_span_of_any_model	low	sixframe:ga	0	-	-	-	709511-709654
Ixodes scapularis	L128	NW_024610079.1	122812	122964	+	outside_CDS_span_of_any_model	high	miniprot:ga,sixframe:ga	2	hookworm,tick	-	-	122812-122964
Ixodes scapularis	L129	NW_024610218.1	303526	303657	+	outside_CDS_span_of_any_model	low	sixframe:ga	0	-	-	-	303526-303657
Necator americanus	L1	NC_087372.1	4375496	4375603	+	outside_CDS_span_of_any_model	low	sixframe:ga	0	-	-	-	4375496-4375603
Necator americanus	L2	NC_087372.1	9832454	9832567	+	within_CDS_span_of_model_not_on_same_strand_CDS	low	sixframe:ga	0	-	-	RB195_017333	9832454-9832567
Necator americanus	L3	NC_087372.1	11094343	11094432	-	on_same_strand_CDS_of_model_without_domain	low	sixframe:ga	0	-	RB195_017500	RB195_017500	11094343-11094432
Necator americanus	L4	NC_087372.1	11096466	11096609	-	on_same_strand_CDS_of_model_without_domain	low	sixframe:ga	0	-	RB195_017500	RB195_017500	11096466-11096609
Necator americanus	L5	NC_087372.1	33117067	33117171	+	on_same_strand_CDS_of_model_without_domain	medium	miniprot:ga,sixframe:ga	1	Desmodus rotundus	RB195_020252	RB195_020252	33117067-33117171
Necator americanus	L6	NC_087372.1	33126736	33127097	-	within_CDS_span_of_model_not_on_same_strand_CDS	medium	miniprot:ga,sixframe:ga	1	Desmodus rotundus	-	RB195_020254	33126736-33126828;33127029-33127097
Necator americanus	L7	NC_087372.1	33514133	33514252	-	outside_CDS_span_of_any_model	low	sixframe:ga	0	-	-	-	33514133-33514252
Necator americanus	L8	NC_087373.1	17370472	17370636	+	on_same_strand_CDS_of_model_without_domain	low	sixframe:ga	0	-	RB195_009891	RB195_009891	17370472-17370636
Necator americanus	L9	NC_087374.1	14437044	14437160	-	outside_CDS_span_of_any_model	medium	miniprot:ga,sixframe:ga	3	Desmodus rotundus	-	-	14437044-14437160
Necator americanus	L10	NC_087374.1	14466188	14466268	-	within_CDS_span_of_model_not_on_same_strand_CDS	low	sixframe:ga	0	-	-	RB195_001268	14466188-14466268
Necator americanus	L11	NC_087374.1	20679827	20680118	-	within_CDS_span_of_model_not_on_same_strand_CDS	medium	miniprot:ga,sixframe:ga	1	Caenorhabditis elegans	-	RB195_002118	20679827-20679926;20680066-20680118
Necator americanus	L12	NC_087374.1	28476161	28476241	-	outside_CDS_span_of_any_model	low	sixframe:ga	0	-	-	-	28476161-28476241
Necator americanus	L13	NC_087374.1	38066870	38070214	-	outside_CDS_span_of_any_model	medium	miniprot:ga,sixframe:ga	3	Ixodes scapularis	-	-	38066870-38066969;38067324-38067355;38070204-38070214
Necator americanus	L14	NC_087374.1	38074280	38074381	-	outside_CDS_span_of_any_model	low	sixframe:ga	0	-	-	-	38074280-38074381
Necator americanus	L15	NC_087374.1	38140066	38140567	-	on_same_strand_CDS_of_model_without_domain	high	miniprot:ga,sixframe:ga	7	bat,celeg,fly,hookworm,tick	RB195_003962	RB195_003962	38140066-38140182;38140517-38140524;38140526-38140567
Necator americanus	L16	NC_087375.1	1183707	1183796	-	outside_CDS_span_of_any_model	low	sixframe:ga	0	-	-	-	1183707-1183796
Necator americanus	L17	NC_087375.1	3354692	3354844	+	within_CDS_span_of_model_not_on_same_strand_CDS	high	miniprot:ga,sixframe:ga	7	bat,capitella,celeg	-	RB195_012807	3354692-3354844
Necator americanus	L18	NC_087375.1	33593797	33593910	-	outside_CDS_span_of_any_model	low	sixframe:ga	0	-	-	-	33593797-33593910
Necator americanus	L19	NC_087376.1	3487433	3487555	+	outside_CDS_span_of_any_model	medium	miniprot:ga,sixframe:ga	1	Desmodus rotundus	-	-	3487433-3487555
Necator americanus	L20	NC_087376.1	3509933	3510488	-	outside_CDS_span_of_any_model	high	miniprot:ga,sixframe:ga	6	bat,fly,tick	-	-	3509933-3510043;3510439-3510488
Desmodus rotundus	L1	NC_071388.1	45239588	45239653	-	within_CDS_span_of_model_not_on_same_strand_CDS	low	sixframe:ga	0	-	-	GeneID:112305221	45239588-45239653
Desmodus rotundus	L2	NC_071388.1	58408550	58408585	+	outside_CDS_span_of_any_model	low	miniprot:e3	0	-	-	-	58408550-58408585
Desmodus rotundus	L3	NC_071388.1	171085468	171086352	-	within_CDS_span_of_model_not_on_same_strand_CDS	high	miniprot:ga,sixframe:ga	3	celeg,mosq	-	GeneID:128780253	171085468-171085623;171086348-171086352
Desmodus rotundus	L4	NC_071388.1	171158238	171168382	-	within_CDS_span_of_model_not_on_same_strand_CDS	high	miniprot:ga,sixframe:ga	12	celeg,hookworm,leech,tick	-	GeneID:128780253	171158238-171158396;171160584-171160584;171161497-171161500;171162416-171162429;171168363-171168382
Desmodus rotundus	L5	NC_071388.1	171168431	171183092	-	within_CDS_span_of_model_not_on_same_strand_CDS	high	miniprot:ga,sixframe:ga	10	celeg,hookworm,leech,mosq,tick	-	GeneID:128780253	171168431-171168589;171171479-171171496;171183087-171183092
Desmodus rotundus	L6	NC_071388.1	171174139	171180644	-	within_CDS_span_of_model_not_on_same_strand_CDS	high	miniprot:ga,sixframe:ga	5	celeg,leech,tick	-	GeneID:128780253	171174139-171174297;171176036-171176046;171180637-171180644
Desmodus rotundus	L7	NC_071388.1	171216096	171216254	-	within_CDS_span_of_model_not_on_same_strand_CDS	high	miniprot:ga,sixframe:ga	4	celeg,tick	-	GeneID:128780253	171216096-171216254
Desmodus rotundus	L8	NC_071388.1	171300241	171300399	-	within_CDS_span_of_model_not_on_same_strand_CDS	high	miniprot:ga,sixframe:ga	8	capitella,celeg,hookworm,tick	-	GeneID:128780253	171300241-171300399
Desmodus rotundus	L9	NC_071388.1	171308646	171308804	-	within_CDS_span_of_model_not_on_same_strand_CDS	high	miniprot:ga,sixframe:ga	3	hookworm,tick	-	GeneID:128780253	171308646-171308804
Desmodus rotundus	L10	NC_071388.1	171372422	171372580	-	within_CDS_span_of_model_not_on_same_strand_CDS	high	miniprot:ga,sixframe:ga	7	celeg,hookworm,tick	-	GeneID:128780253	171372422-171372580
Desmodus rotundus	L11	NC_071388.1	171380812	171380970	-	within_CDS_span_of_model_not_on_same_strand_CDS	medium	miniprot:ga,sixframe:ga	1	Ixodes scapularis	-	GeneID:128780253	171380812-171380970
Desmodus rotundus	L12	NC_071389.1	15397743	15397823	-	outside_CDS_span_of_any_model	low	sixframe:ga	0	-	-	-	15397743-15397823
Desmodus rotundus	L13	NC_071392.1	104652723	104652878	-	outside_CDS_span_of_any_model	low	sixframe:ga	0	-	-	-	104652723-104652878
Desmodus rotundus	L14	NC_071392.1	104667875	104668030	-	outside_CDS_span_of_any_model	low	sixframe:ga	0	-	-	-	104667875-104668030
Desmodus rotundus	L15	NC_071392.1	104747940	104748089	+	outside_CDS_span_of_any_model	high	miniprot:ga,sixframe:ga	3	hookworm,tick	-	-	104747940-104748089
Desmodus rotundus	L16	NC_071392.1	104757825	104757983	+	outside_CDS_span_of_any_model	medium	miniprot:ga,sixframe:ga	1	Ixodes scapularis	-	-	104757825-104757983
Desmodus rotundus	L17	NC_071395.1	99984554	99984712	+	within_CDS_span_of_model_not_on_same_strand_CDS	high	miniprot:ga,sixframe:ga	5	hookworm,tick	-	GeneID:112316304	99984554-99984712
Desmodus rotundus	L18	NC_071395.1	99984842	99984997	+	within_CDS_span_of_model_not_on_same_strand_CDS	high	miniprot:ga,sixframe:ga	6	fly,hookworm,tick	-	GeneID:112316304	99984842-99984997
Capitella teleta	L1	KB292627.1	255436	255591	+	within_CDS_span_of_model_not_on_same_strand_CDS	high	miniprot:ga,sixframe:ga	5	bat,tick	-	CAPTEDRAFT_133414	255436-255591
Capitella teleta	L2	KB292665.1	3218	3331	+	outside_CDS_span_of_any_model	low	sixframe:ga	0	-	-	-	3218-3331
Capitella teleta	L3	KB293116.1	982	1110	-	outside_CDS_span_of_any_model	low	sixframe:ga	0	-	-	-	982-1110
Capitella teleta	L4	KB294550.1	119092	119160	+	outside_CDS_span_of_any_model	low	sixframe:ga	0	-	-	-	119092-119160
Capitella teleta	L5	KB296425.1	71744	71875	-	outside_CDS_span_of_any_model	low	sixframe:ga	0	-	-	-	71744-71875
Capitella teleta	L6	KB297234.1	30172	30314	+	outside_CDS_span_of_any_model	high	miniprot:ga,sixframe:ga	6	celeg,hookworm	-	-	30172-30314
Capitella teleta	L7	KB298217.1	86427	86588	+	outside_CDS_span_of_any_model	medium	miniprot:ga,sixframe:ga	1	Necator americanus	-	-	86427-86588
Capitella teleta	L8	KB302535.1	216752	216832	+	within_CDS_span_of_model_not_on_same_strand_CDS	low	sixframe:ga	0	-	-	CAPTEDRAFT_219882	216752-216832
Capitella teleta	L9	KB302742.1	74535	74651	+	outside_CDS_span_of_any_model	medium	miniprot:ga,sixframe:ga	2	Capitella teleta	-	-	74535-74651
Capitella teleta	L10	KB302742.1	74726	74839	+	outside_CDS_span_of_any_model	low	sixframe:ga	0	-	-	-	74726-74839
Capitella teleta	L11	KB305378.1	365284	365400	+	outside_CDS_span_of_any_model	low	sixframe:ga	0	-	-	-	365284-365400
Capitella teleta	L12	KB306105.1	196270	196383	+	outside_CDS_span_of_any_model	low	sixframe:ga	0	-	-	-	196270-196383
Capitella teleta	L13	KB306670.1	9	92	+	outside_CDS_span_of_any_model	low	sixframe:ga	0	-	-	-	9-92
Capitella teleta	L14	KB308038.1	864	950	+	outside_CDS_span_of_any_model	low	sixframe:ga	0	-	-	-	864-950
Capitella teleta	L15	KB308736.1	114117	114203	+	outside_CDS_span_of_any_model	low	sixframe:ga	0	-	-	-	114117-114203
Capitella teleta	L16	KB309526.1	63601	63765	-	outside_CDS_span_of_any_model	low	sixframe:ga	0	-	-	-	63601-63765
Capitella teleta	L17	KB309537.1	857515	857673	-	outside_CDS_span_of_any_model	low	sixframe:ga	0	-	-	-	857515-857673
Capitella teleta	L18	KB309911.1	63636	63791	+	outside_CDS_span_of_any_model	medium	miniprot:ga	1	Capitella teleta	-	-	63636-63791
Capitella teleta	L19	KB309911.1	66275	66430	+	within_CDS_span_of_model_not_on_same_strand_CDS	medium	miniprot:ga,sixframe:ga	1	Capitella teleta	-	CAPTEDRAFT_105619	66275-66430
Capitella teleta	L20	KB309911.1	67299	67454	+	within_CDS_span_of_model_not_on_same_strand_CDS	medium	miniprot:ga,sixframe:ga	1	Capitella teleta	-	CAPTEDRAFT_105619	67299-67454
Capitella teleta	L21	KB309911.1	70062	70217	+	on_same_strand_CDS_of_model_without_domain	medium	miniprot:ga,sixframe:ga	1	Capitella teleta	CAPTEDRAFT_105645	CAPTEDRAFT_105645	70062-70217
Capitella teleta	L22	KB310056.1	38157	38246	-	outside_CDS_span_of_any_model	low	sixframe:ga	0	-	-	-	38157-38246
Capitella teleta	L23	KB310359.1	12237	12308	-	outside_CDS_span_of_any_model	low	sixframe:ga	0	-	-	-	12237-12308
Capitella teleta	L24	KB310543.1	102698	102862	+	within_CDS_span_of_model_not_on_same_strand_CDS	low	sixframe:ga	0	-	-	CAPTEDRAFT_175625	102698-102862
Capitella teleta	L25	KB310648.1	53919	54074	+	outside_CDS_span_of_any_model	low	sixframe:ga	0	-	-	-	53919-54074
Capitella teleta	L26	KB310648.1	54394	54561	+	within_CDS_span_of_model_not_on_same_strand_CDS	low	sixframe:ga	0	-	-	CAPTEDRAFT_68715	54394-54561
Caenorhabditis elegans	L1	NC_003283.11	15486811	15486894	-	on_same_strand_CDS_of_model_without_domain	low	sixframe:ga	0	-	CELE_C06B8.11	CELE_C06B8.11	15486811-15486894
Drosophila melanogaster	L1	NT_033777.3	15925717	15925884	+	outside_CDS_span_of_any_model	low	sixframe:ga	0	-	-	-	15925717-15925884
Drosophila melanogaster	L2	NT_033779.5	3694123	3694272	-	outside_CDS_span_of_any_model	high	miniprot:ga,sixframe:ga	2	capitella,tick	-	-	3694123-3694272
Drosophila melanogaster	L3	NT_037436.4	3884515	3884673	-	outside_CDS_span_of_any_model	low	sixframe:ga	0	-	-	-	3884515-3884673
