## Additional file 6 for "Comparative analysis of protease-inhibitor gene family counts under different counting units and genome annotations"

### Sheet: README
Additional file 6. Comparison of RefSeq and Ensembl Metazoa (release 63) gene sets of A. aegypti and I. scapularis.
Sheet overlap: Ensembl genes whose CDS span, and whose CDS segment set pooled across transcripts, is identical to that of at least one RefSeq gene.
Sheet family_counts: family counts in both annotations; components: correspondence of positive genes.

### Sheet: overlap
species	metric	value
Aedes aegypti	refseq_coding_genes	14626
Aedes aegypti	ensembl_coding_genes	14718
Aedes aegypti	ensembl_genes_identical_cds_hull_in_refseq	14559
Aedes aegypti	frac_identical_hull	0.9892
Aedes aegypti	ensembl_genes_identical_all_cds_in_refseq	14313
Aedes aegypti	frac_identical_all_cds	0.9725
Aedes aegypti	ensembl_seq_names_unmapped	0
Ixodes scapularis	refseq_coding_genes	26659
Ixodes scapularis	ensembl_coding_genes	26659
Ixodes scapularis	ensembl_genes_identical_cds_hull_in_refseq	26602
Ixodes scapularis	frac_identical_hull	0.9979
Ixodes scapularis	ensembl_genes_identical_all_cds_in_refseq	26602
Ixodes scapularis	frac_identical_all_cds	0.9979
Ixodes scapularis	ensembl_seq_names_unmapped	0

### Sheet: family_counts
species	annotation	family	entries	anyiso_genes	rep_genes_by_any_hit_on_rep	n_genes
Aedes aegypti	Ensembl	Kunitz_BPTI	23	5	5	14718
Aedes aegypti	RefSeq	Kunitz_BPTI	23	5	5	14626
Aedes aegypti	Ensembl	Antistasin	3	1	1	14718
Aedes aegypti	RefSeq	Antistasin	3	1	1	14626
Aedes aegypti	Ensembl	Hirudin	0	0	0	14718
Aedes aegypti	RefSeq	Hirudin	0	0	0	14626
Aedes aegypti	Ensembl	Kazal_1	12	8	8	14718
Aedes aegypti	RefSeq	Kazal_1	11	7	7	14626
Aedes aegypti	Ensembl	Serpin	51	25	25	14718
Aedes aegypti	RefSeq	Serpin	51	25	25	14626
Aedes aegypti	Ensembl	Thyroglobulin_1	12	6	6	14718
Aedes aegypti	RefSeq	Thyroglobulin_1	12	6	6	14626
Aedes aegypti	Ensembl	TIL	7	6	6	14718
Aedes aegypti	RefSeq	TIL	6	5	5	14626
Ixodes scapularis	Ensembl	Kunitz_BPTI	117	114	114	26659
Ixodes scapularis	RefSeq	Kunitz_BPTI	117	114	114	26659
Ixodes scapularis	Ensembl	Antistasin	0	0	0	26659
Ixodes scapularis	RefSeq	Antistasin	0	0	0	26659
Ixodes scapularis	Ensembl	Hirudin	0	0	0	26659
Ixodes scapularis	RefSeq	Hirudin	0	0	0	26659
Ixodes scapularis	Ensembl	Kazal_1	11	9	9	26659
Ixodes scapularis	RefSeq	Kazal_1	11	9	9	26659
Ixodes scapularis	Ensembl	Serpin	85	81	81	26659
Ixodes scapularis	RefSeq	Serpin	85	81	81	26659
Ixodes scapularis	Ensembl	Thyroglobulin_1	9	5	5	26659
Ixodes scapularis	RefSeq	Thyroglobulin_1	9	5	5	26659
Ixodes scapularis	Ensembl	TIL	38	35	35	26659
Ixodes scapularis	RefSeq	TIL	38	35	35	26659

### Sheet: components
species	family	class	refseq_genes	ensembl_genes
Aedes aegypti	Kunitz_BPTI	1:1	GeneID:5565097	AAEL004583
Aedes aegypti	Kunitz_BPTI	1:1	GeneID:5569731	AAEL007889
Aedes aegypti	Kunitz_BPTI	1:1	GeneID:5572409	AAEL019468
Aedes aegypti	Kunitz_BPTI	1:1	GeneID:5573701	AAEL010680
Aedes aegypti	Kunitz_BPTI	1:1	GeneID:5578083	AAEL003413
Aedes aegypti	Antistasin	1:1	GeneID:5577062	AAEL026027
Aedes aegypti	Kazal_1	1:1	GeneID:110677778	AAEL023962
Aedes aegypti	Kazal_1	1:1	GeneID:110678659	AAEL023052
Aedes aegypti	Kazal_1	1:1	GeneID:5564573	AAEL014520
Aedes aegypti	Kazal_1	1:1	GeneID:5567341	AAEL006011
Aedes aegypti	Kazal_1	1:1	GeneID:5574901	AAEL011506
Aedes aegypti	Kazal_1	1:1	GeneID:5575737	AAEL019592
Aedes aegypti	Kazal_1	1:1	GeneID:5578287	AAEL013605
Aedes aegypti	Kazal_1	Ensembl_only|B_same_strand_model_without_domain_in_other_annotation	-	AAEL029067
Aedes aegypti	Serpin	1:1	GeneID:110676379	AAEL027145
Aedes aegypti	Serpin	1:1	GeneID:110681257	AAEL028034
Aedes aegypti	Serpin	1:1	GeneID:23687669	AAEL017249
Aedes aegypti	Serpin	1:1	GeneID:5563725	AAEL014078
Aedes aegypti	Serpin	1:1	GeneID:5563726	AAEL014079
Aedes aegypti	Serpin	1:1	GeneID:5563807	AAEL014141
Aedes aegypti	Serpin	1:1	GeneID:5563808	AAEL014138
Aedes aegypti	Serpin	1:1	GeneID:5565795	AAEL020823
Aedes aegypti	Serpin	1:1	GeneID:5566832	AAEL005665
Aedes aegypti	Serpin	1:1	GeneID:5567548	AAEL006137
Aedes aegypti	Serpin	1:1	GeneID:5569171	AAEL007420
Aedes aegypti	Serpin	1:1	GeneID:5569575	AAEL007765
Aedes aegypti	Serpin	1:1	GeneID:5570558	AAEL008364
Aedes aegypti	Serpin	1:1	GeneID:5573853	AAEL010769
Aedes aegypti	Serpin	1:1	GeneID:5575375	AAEL011777
Aedes aegypti	Serpin	1:1	GeneID:5575763	AAEL002699
Aedes aegypti	Serpin	1:1	GeneID:5575764	AAEL002720
Aedes aegypti	Serpin	1:1	GeneID:5575765	AAEL002704
Aedes aegypti	Serpin	1:1	GeneID:5575767	AAEL002731
Aedes aegypti	Serpin	1:1	GeneID:5575768	AAEL002730
Aedes aegypti	Serpin	1:1	GeneID:5575785	AAEL024006
Aedes aegypti	Serpin	1:1	GeneID:5577495	AAEL003182
Aedes aegypti	Serpin	1:1	GeneID:5578738	AAEL003697
Aedes aegypti	Serpin	1:1	GeneID:5578739	AAEL003653
Aedes aegypti	Serpin	1:1	GeneID:5578955	AAEL013936
Aedes aegypti	Thyroglobulin_1	1:1	GeneID:5572538	AAEL009862
Aedes aegypti	Thyroglobulin_1	1:1	GeneID:5574087	AAEL002257
Aedes aegypti	Thyroglobulin_1	1:1	GeneID:5574092	AAEL002267
Aedes aegypti	Thyroglobulin_1	1:1	GeneID:5575737	AAEL019592
Aedes aegypti	Thyroglobulin_1	1:1	GeneID:5577062	AAEL026027
Aedes aegypti	Thyroglobulin_1	1:1	GeneID:5577698	AAEL021542
Aedes aegypti	TIL	1:1	GeneID:110675312	AAEL024983
Aedes aegypti	TIL	1:1	GeneID:110680377	AAEL021993
Aedes aegypti	TIL	1:1	GeneID:5575126	AAEL000379
Aedes aegypti	TIL	1:1	GeneID:5575140	AAEL000351
Aedes aegypti	TIL	1:1	GeneID:5575198	AAEL000323
Aedes aegypti	TIL	Ensembl_only|C_no_same_strand_model_in_other_annotation	-	AAEL029065
Ixodes scapularis	Kunitz_BPTI	1:1	GeneID:115308943	LOC115308943
Ixodes scapularis	Kunitz_BPTI	1:1	GeneID:115309284	LOC115309284
Ixodes scapularis	Kunitz_BPTI	1:1	GeneID:115309285	LOC115309285
Ixodes scapularis	Kunitz_BPTI	1:1	GeneID:115310232	LOC115310232
Ixodes scapularis	Kunitz_BPTI	1:1	GeneID:115310243	LOC115310243
Ixodes scapularis	Kunitz_BPTI	1:1	GeneID:115314294	LOC115314294
Ixodes scapularis	Kunitz_BPTI	1:1	GeneID:115314296	LOC115314296
Ixodes scapularis	Kunitz_BPTI	1:1	GeneID:115315065	LOC115315065
Ixodes scapularis	Kunitz_BPTI	1:1	GeneID:115316203	LOC115316203
Ixodes scapularis	Kunitz_BPTI	1:1	GeneID:115316572	LOC115316572
Ixodes scapularis	Kunitz_BPTI	1:1	GeneID:115316580	LOC115316580
Ixodes scapularis	Kunitz_BPTI	1:1	GeneID:115316581	LOC115316581
Ixodes scapularis	Kunitz_BPTI	1:1	GeneID:115317254	LOC115317254
Ixodes scapularis	Kunitz_BPTI	1:1	GeneID:115319327	LOC115319327
Ixodes scapularis	Kunitz_BPTI	1:1	GeneID:115319332	LOC115319332
Ixodes scapularis	Kunitz_BPTI	1:1	GeneID:115319335	LOC115319335
Ixodes scapularis	Kunitz_BPTI	1:1	GeneID:115319378	LOC115319378
Ixodes scapularis	Kunitz_BPTI	1:1	GeneID:115322175	LOC115322175
Ixodes scapularis	Kunitz_BPTI	1:1	GeneID:115322177	LOC115322177
Ixodes scapularis	Kunitz_BPTI	1:1	GeneID:115328046	LOC115328046
Ixodes scapularis	Kunitz_BPTI	1:1	GeneID:115328135	LOC115328135
Ixodes scapularis	Kunitz_BPTI	1:1	GeneID:115328136	LOC115328136
Ixodes scapularis	Kunitz_BPTI	1:1	GeneID:115328144	LOC115328144
Ixodes scapularis	Kunitz_BPTI	1:1	GeneID:115328147	LOC115328147
Ixodes scapularis	Kunitz_BPTI	1:1	GeneID:115328148	LOC115328148
Ixodes scapularis	Kunitz_BPTI	1:1	GeneID:115328153	LOC115328153
Ixodes scapularis	Kunitz_BPTI	1:1	GeneID:115328155	LOC115328155
Ixodes scapularis	Kunitz_BPTI	1:1	GeneID:115328178	LOC115328178
Ixodes scapularis	Kunitz_BPTI	1:1	GeneID:115328185	LOC115328185
Ixodes scapularis	Kunitz_BPTI	1:1	GeneID:115328566	LOC115328566
Ixodes scapularis	Kunitz_BPTI	1:1	GeneID:115329463	LOC115329463
Ixodes scapularis	Kunitz_BPTI	1:1	GeneID:115329464	LOC115329464
Ixodes scapularis	Kunitz_BPTI	1:1	GeneID:115329496	LOC115329496
Ixodes scapularis	Kunitz_BPTI	1:1	GeneID:115330712	LOC115330712
Ixodes scapularis	Kunitz_BPTI	1:1	GeneID:115332549	LOC115332549
Ixodes scapularis	Kunitz_BPTI	1:1	GeneID:120835942	LOC120835942
Ixodes scapularis	Kunitz_BPTI	1:1	GeneID:120836541	LOC120836541
Ixodes scapularis	Kunitz_BPTI	1:1	GeneID:120839539	LOC120839539
Ixodes scapularis	Kunitz_BPTI	1:1	GeneID:120839541	LOC120839541
Ixodes scapularis	Kunitz_BPTI	1:1	GeneID:120839561	LOC120839561
Ixodes scapularis	Kunitz_BPTI	1:1	GeneID:120839564	LOC120839564
Ixodes scapularis	Kunitz_BPTI	1:1	GeneID:120839565	LOC120839565
Ixodes scapularis	Kunitz_BPTI	1:1	GeneID:120839566	LOC120839566
Ixodes scapularis	Kunitz_BPTI	1:1	GeneID:120839567	LOC120839567
Ixodes scapularis	Kunitz_BPTI	1:1	GeneID:120839568	LOC120839568
Ixodes scapularis	Kunitz_BPTI	1:1	GeneID:120840794	LOC120840794
Ixodes scapularis	Kunitz_BPTI	1:1	GeneID:120840940	LOC120840940
Ixodes scapularis	Kunitz_BPTI	1:1	GeneID:120840941	LOC120840941
Ixodes scapularis	Kunitz_BPTI	1:1	GeneID:120840942	LOC120840942
Ixodes scapularis	Kunitz_BPTI	1:1	GeneID:120842941	LOC120842941
Ixodes scapularis	Kunitz_BPTI	1:1	GeneID:120842942	LOC120842942
Ixodes scapularis	Kunitz_BPTI	1:1	GeneID:120842945	LOC120842945
Ixodes scapularis	Kunitz_BPTI	1:1	GeneID:120842947	LOC120842947
Ixodes scapularis	Kunitz_BPTI	1:1	GeneID:120844391	LOC120844391
Ixodes scapularis	Kunitz_BPTI	1:1	GeneID:120844662	LOC120844662
Ixodes scapularis	Kunitz_BPTI	1:1	GeneID:120844663	LOC120844663
Ixodes scapularis	Kunitz_BPTI	1:1	GeneID:120844664	LOC120844664
Ixodes scapularis	Kunitz_BPTI	1:1	GeneID:120844666	LOC120844666
Ixodes scapularis	Kunitz_BPTI	1:1	GeneID:120844667	LOC120844667
Ixodes scapularis	Kunitz_BPTI	1:1	GeneID:120845197	LOC120845197
Ixodes scapularis	Kunitz_BPTI	1:1	GeneID:120845200	LOC120845200
Ixodes scapularis	Kunitz_BPTI	1:1	GeneID:120845201	LOC120845201
Ixodes scapularis	Kunitz_BPTI	1:1	GeneID:120845202	LOC120845202
Ixodes scapularis	Kunitz_BPTI	1:1	GeneID:120845203	LOC120845203
Ixodes scapularis	Kunitz_BPTI	1:1	GeneID:120846592	LOC120846592
Ixodes scapularis	Kunitz_BPTI	1:1	GeneID:120846774	LOC120846774
Ixodes scapularis	Kunitz_BPTI	1:1	GeneID:120846775	LOC120846775
Ixodes scapularis	Kunitz_BPTI	1:1	GeneID:120846777	LOC120846777
Ixodes scapularis	Kunitz_BPTI	1:1	GeneID:120848472	LOC120848472
Ixodes scapularis	Kunitz_BPTI	1:1	GeneID:120848473	LOC120848473
Ixodes scapularis	Kunitz_BPTI	1:1	GeneID:120849014	LOC120849014
Ixodes scapularis	Kunitz_BPTI	1:1	GeneID:120849082	LOC120849082
Ixodes scapularis	Kunitz_BPTI	1:1	GeneID:120849248	LOC120849248
Ixodes scapularis	Kunitz_BPTI	1:1	GeneID:120849679	LOC120849679
Ixodes scapularis	Kunitz_BPTI	1:1	GeneID:120849863	LOC120849863
Ixodes scapularis	Kunitz_BPTI	1:1	GeneID:120849865	LOC120849865
Ixodes scapularis	Kunitz_BPTI	1:1	GeneID:120850845	LOC120850845
Ixodes scapularis	Kunitz_BPTI	1:1	GeneID:121047309	LOC121047309
Ixodes scapularis	Kunitz_BPTI	1:1	GeneID:121047411	LOC121047411
Ixodes scapularis	Kunitz_BPTI	1:1	GeneID:121834491	LOC121834491
Ixodes scapularis	Kunitz_BPTI	1:1	GeneID:121834492	LOC121834492
Ixodes scapularis	Kunitz_BPTI	1:1	GeneID:121834866	LOC121834866
Ixodes scapularis	Kunitz_BPTI	1:1	GeneID:121835127	LOC121835127
Ixodes scapularis	Kunitz_BPTI	1:1	GeneID:121835128	LOC121835128
Ixodes scapularis	Kunitz_BPTI	1:1	GeneID:121835149	LOC121835149
Ixodes scapularis	Kunitz_BPTI	1:1	GeneID:121835708	LOC121835708
Ixodes scapularis	Kunitz_BPTI	1:1	GeneID:8023825	LOC8023825
Ixodes scapularis	Kunitz_BPTI	1:1	GeneID:8024111	LOC8024111
Ixodes scapularis	Kunitz_BPTI	1:1	GeneID:8025169	LOC8025169
Ixodes scapularis	Kunitz_BPTI	1:1	GeneID:8025836	LOC8025836
Ixodes scapularis	Kunitz_BPTI	1:1	GeneID:8027581	LOC8027581
Ixodes scapularis	Kunitz_BPTI	1:1	GeneID:8027653	LOC8027653
Ixodes scapularis	Kunitz_BPTI	1:1	GeneID:8027654	LOC8027654
Ixodes scapularis	Kunitz_BPTI	1:1	GeneID:8028586	LOC8028586
Ixodes scapularis	Kunitz_BPTI	1:1	GeneID:8033195	LOC8033195
Ixodes scapularis	Kunitz_BPTI	1:1	GeneID:8035114	LOC8035114
Ixodes scapularis	Kunitz_BPTI	1:1	GeneID:8036054	LOC8036054
Ixodes scapularis	Kunitz_BPTI	1:1	GeneID:8037210	LOC8037210
Ixodes scapularis	Kunitz_BPTI	1:1	GeneID:8037211	LOC8037211
Ixodes scapularis	Kunitz_BPTI	1:1	GeneID:8037940	LOC8037940
Ixodes scapularis	Kunitz_BPTI	1:1	GeneID:8038739	LOC8038739
Ixodes scapularis	Kunitz_BPTI	1:1	GeneID:8039583	LOC8039583
Ixodes scapularis	Kunitz_BPTI	1:1	GeneID:8039789	LOC8039789
Ixodes scapularis	Kunitz_BPTI	1:1	GeneID:8042300	LOC8042300
Ixodes scapularis	Kunitz_BPTI	1:1	GeneID:8042507	LOC8042507
Ixodes scapularis	Kunitz_BPTI	1:1	GeneID:8042831	LOC8042831
Ixodes scapularis	Kunitz_BPTI	1:1	GeneID:8042940	LOC8042940
Ixodes scapularis	Kunitz_BPTI	1:1	GeneID:8050798	LOC8050798
Ixodes scapularis	Kunitz_BPTI	1:1	GeneID:8050847	LOC8050847
Ixodes scapularis	Kunitz_BPTI	1:1	GeneID:8051674	LOC8051674
Ixodes scapularis	Kunitz_BPTI	1:1	GeneID:8051916	LOC8051916
Ixodes scapularis	Kunitz_BPTI	1:1	GeneID:8052824	LOC8052824
Ixodes scapularis	Kunitz_BPTI	1:1	GeneID:8053632	LOC8053632
Ixodes scapularis	Kunitz_BPTI	1:1	GeneID:8053712	LOC8053712
Ixodes scapularis	Kazal_1	1:1	GeneID:120837516	LOC120837516
Ixodes scapularis	Kazal_1	1:1	GeneID:120838705	LOC120838705
Ixodes scapularis	Kazal_1	1:1	GeneID:121047198	LOC121047198
Ixodes scapularis	Kazal_1	1:1	GeneID:8027441	LOC8027441
Ixodes scapularis	Kazal_1	1:1	GeneID:8029321	LOC8029321
Ixodes scapularis	Kazal_1	1:1	GeneID:8034697	LOC8034697
Ixodes scapularis	Kazal_1	1:1	GeneID:8039417	LOC8039417
Ixodes scapularis	Kazal_1	1:1	GeneID:8050492	LOC8050492
Ixodes scapularis	Kazal_1	1:1	GeneID:8051601	LOC8051601
Ixodes scapularis	Serpin	1:1	GeneID:115308205	LOC115308205
Ixodes scapularis	Serpin	1:1	GeneID:115311193	LOC115311193
Ixodes scapularis	Serpin	1:1	GeneID:115311201	LOC115311201
Ixodes scapularis	Serpin	1:1	GeneID:115312001	LOC115312001
Ixodes scapularis	Serpin	1:1	GeneID:115312011	LOC115312011
Ixodes scapularis	Serpin	1:1	GeneID:115312012	LOC115312012
Ixodes scapularis	Serpin	1:1	GeneID:115312013	LOC115312013
Ixodes scapularis	Serpin	1:1	GeneID:115312016	LOC115312016
Ixodes scapularis	Serpin	1:1	GeneID:115312637	LOC115312637
Ixodes scapularis	Serpin	1:1	GeneID:115312648	LOC115312648
Ixodes scapularis	Serpin	1:1	GeneID:115313465	LOC115313465
Ixodes scapularis	Serpin	1:1	GeneID:115314027	LOC115314027
Ixodes scapularis	Serpin	1:1	GeneID:115317035	LOC115317035
Ixodes scapularis	Serpin	1:1	GeneID:115317385	LOC115317385
Ixodes scapularis	Serpin	1:1	GeneID:115318183	LOC115318183
Ixodes scapularis	Serpin	1:1	GeneID:115319355	LOC115319355
Ixodes scapularis	Serpin	1:1	GeneID:115319356	LOC115319356
Ixodes scapularis	Serpin	1:1	GeneID:115319357	LOC115319357
Ixodes scapularis	Serpin	1:1	GeneID:115319474	LOC115319474
Ixodes scapularis	Serpin	1:1	GeneID:115319475	LOC115319475
Ixodes scapularis	Serpin	1:1	GeneID:115322937	LOC115322937
Ixodes scapularis	Serpin	1:1	GeneID:115324524	LOC115324524
Ixodes scapularis	Serpin	1:1	GeneID:115325102	LOC115325102
Ixodes scapularis	Serpin	1:1	GeneID:115325201	LOC115325201
Ixodes scapularis	Serpin	1:1	GeneID:115330631	LOC115330631
Ixodes scapularis	Serpin	N:M	GeneID:115333028,GeneID:8053874	LOC115333028,LOC8053874
Ixodes scapularis	Serpin	1:1	GeneID:120835960	LOC120835960
Ixodes scapularis	Serpin	1:1	GeneID:120837099	LOC120837099
Ixodes scapularis	Serpin	1:1	GeneID:120837687	LOC120837687
Ixodes scapularis	Serpin	1:1	GeneID:120837732	LOC120837732
Ixodes scapularis	Serpin	1:1	GeneID:120837733	LOC120837733
Ixodes scapularis	Serpin	1:1	GeneID:120840304	LOC120840304
Ixodes scapularis	Serpin	1:1	GeneID:120840315	LOC120840315
Ixodes scapularis	Serpin	1:1	GeneID:120840316	LOC120840316
Ixodes scapularis	Serpin	1:1	GeneID:120841039	LOC120841039
Ixodes scapularis	Serpin	1:1	GeneID:120843203	LOC120843203
Ixodes scapularis	Serpin	1:1	GeneID:120843205	LOC120843205
Ixodes scapularis	Serpin	1:1	GeneID:120843206	LOC120843206
Ixodes scapularis	Serpin	1:1	GeneID:120843453	LOC120843453
Ixodes scapularis	Serpin	1:1	GeneID:120843855	LOC120843855
Ixodes scapularis	Serpin	1:1	GeneID:120844092	LOC120844092
Ixodes scapularis	Serpin	1:1	GeneID:120845337	LOC120845337
Ixodes scapularis	Serpin	1:1	GeneID:120847678	LOC120847678
Ixodes scapularis	Serpin	1:1	GeneID:120847899	LOC120847899
Ixodes scapularis	Serpin	1:1	GeneID:120849526	LOC120849526
Ixodes scapularis	Serpin	1:1	GeneID:121834640	LOC121834640
Ixodes scapularis	Serpin	1:1	GeneID:121834762	LOC121834762
Ixodes scapularis	Serpin	1:1	GeneID:121836874	LOC121836874
Ixodes scapularis	Serpin	1:1	GeneID:8023751	LOC8023751
Ixodes scapularis	Serpin	1:1	GeneID:8023847	LOC8023847
Ixodes scapularis	Serpin	1:1	GeneID:8024422	LOC8024422
Ixodes scapularis	Serpin	1:1	GeneID:8027145	LOC8027145
Ixodes scapularis	Serpin	1:1	GeneID:8028686	LOC8028686
Ixodes scapularis	Serpin	1:1	GeneID:8028697	LOC8028697
Ixodes scapularis	Serpin	1:1	GeneID:8028843	LOC8028843
Ixodes scapularis	Serpin	1:1	GeneID:8030296	LOC8030296
Ixodes scapularis	Serpin	1:1	GeneID:8031975	LOC8031975
Ixodes scapularis	Serpin	1:1	GeneID:8032700	LOC8032700
Ixodes scapularis	Serpin	1:1	GeneID:8034046	LOC8034046
Ixodes scapularis	Serpin	1:1	GeneID:8035086	LOC8035086
Ixodes scapularis	Serpin	1:1	GeneID:8036355	LOC8036355
Ixodes scapularis	Serpin	1:1	GeneID:8036358	LOC8036358
Ixodes scapularis	Serpin	1:1	GeneID:8036523	LOC8036523
Ixodes scapularis	Serpin	1:1	GeneID:8036525	LOC8036525
Ixodes scapularis	Serpin	1:1	GeneID:8042143	LOC8042143
Ixodes scapularis	Serpin	1:1	GeneID:8042144	LOC8042144
Ixodes scapularis	Serpin	1:1	GeneID:8042873	LOC8042873
Ixodes scapularis	Serpin	1:1	GeneID:8042874	LOC8042874
Ixodes scapularis	Serpin	1:1	GeneID:8042875	LOC8042875
Ixodes scapularis	Serpin	1:1	GeneID:8042876	LOC8042876
Ixodes scapularis	Serpin	1:1	GeneID:8042878	LOC8042878
Ixodes scapularis	Serpin	1:1	GeneID:8042879	LOC8042879
Ixodes scapularis	Serpin	1:1	GeneID:8042880	LOC8042880
Ixodes scapularis	Serpin	1:1	GeneID:8043205	LOC8043205
Ixodes scapularis	Serpin	1:1	GeneID:8043302	LOC8043302
Ixodes scapularis	Serpin	1:1	GeneID:8043334	LOC8043334
Ixodes scapularis	Serpin	1:1	GeneID:8044156	LOC8044156
Ixodes scapularis	Serpin	1:1	GeneID:8051315	LOC8051315
Ixodes scapularis	Serpin	1:1	GeneID:8053088	LOC8053088
Ixodes scapularis	Serpin	1:1	GeneID:8053985	LOC8053985
Ixodes scapularis	Thyroglobulin_1	1:1	GeneID:8025460	LOC8025460
Ixodes scapularis	Thyroglobulin_1	1:1	GeneID:8032494	LOC8032494
Ixodes scapularis	Thyroglobulin_1	1:1	GeneID:8035490	LOC8035490
Ixodes scapularis	Thyroglobulin_1	1:1	GeneID:8039417	LOC8039417
Ixodes scapularis	Thyroglobulin_1	1:1	GeneID:8052629	LOC8052629
Ixodes scapularis	TIL	1:1	GeneID:115309287	LOC115309287
Ixodes scapularis	TIL	1:1	GeneID:115309542	LOC115309542
Ixodes scapularis	TIL	1:1	GeneID:115309560	LOC115309560
Ixodes scapularis	TIL	1:1	GeneID:115309614	LOC115309614
Ixodes scapularis	TIL	1:1	GeneID:115309658	LOC115309658
Ixodes scapularis	TIL	1:1	GeneID:115310930	LOC115310930
Ixodes scapularis	TIL	1:1	GeneID:115311696	LOC115311696
Ixodes scapularis	TIL	1:1	GeneID:115317864	LOC115317864
Ixodes scapularis	TIL	1:1	GeneID:115317865	LOC115317865
Ixodes scapularis	TIL	1:1	GeneID:115326364	LOC115326364
Ixodes scapularis	TIL	1:1	GeneID:115326628	LOC115326628
Ixodes scapularis	TIL	1:1	GeneID:115328566	LOC115328566
Ixodes scapularis	TIL	1:1	GeneID:120849109	LOC120849109
Ixodes scapularis	TIL	1:1	GeneID:120849113	LOC120849113
Ixodes scapularis	TIL	1:1	GeneID:120849114	LOC120849114
Ixodes scapularis	TIL	1:1	GeneID:120849115	LOC120849115
Ixodes scapularis	TIL	1:1	GeneID:120850367	LOC120850367
Ixodes scapularis	TIL	1:1	GeneID:121833651	LOC121833651
Ixodes scapularis	TIL	1:1	GeneID:8025528	LOC8025528
Ixodes scapularis	TIL	1:1	GeneID:8025689	LOC8025689
Ixodes scapularis	TIL	1:1	GeneID:8028028	LOC8028028
Ixodes scapularis	TIL	1:1	GeneID:8028030	LOC8028030
Ixodes scapularis	TIL	1:1	GeneID:8028797	LOC8028797
Ixodes scapularis	TIL	1:1	GeneID:8028798	LOC8028798
Ixodes scapularis	TIL	1:1	GeneID:8030154	LOC8030154
Ixodes scapularis	TIL	1:1	GeneID:8031566	LOC8031566
Ixodes scapularis	TIL	1:1	GeneID:8038122	LOC8038122
Ixodes scapularis	TIL	1:1	GeneID:8038125	LOC8038125
Ixodes scapularis	TIL	1:1	GeneID:8038126	LOC8038126
Ixodes scapularis	TIL	1:1	GeneID:8038128	LOC8038128
Ixodes scapularis	TIL	1:1	GeneID:8041398	LOC8041398
Ixodes scapularis	TIL	1:1	GeneID:8044136	LOC8044136
Ixodes scapularis	TIL	1:1	GeneID:8044138	LOC8044138
Ixodes scapularis	TIL	1:1	GeneID:8052190	LOC8052190
Ixodes scapularis	TIL	1:1	GeneID:8053283	LOC8053283
